# Genetic architectures of floral pigment and patterning in hybrid monkeyflowers

**DOI:** 10.1101/2022.04.29.490035

**Authors:** Arielle M. Cooley, Emily S. G. Simmons, Caroline Schlutius, Melia Matthews, CiCi Xingyu Zheng, Daniel Thomas, Patrick P. Edger, Adrian E. Platts, Amy M. LaFountain, Logan George, Aaron Williams, Douglas Hundley, Greg Conradi Smith, Yao-Wu Yuan, Alex D. Twyford, Joshua R. Puzey

**Affiliations:** Biology Dept, Whitman College, Walla Walla WA, USA; Biology Dept, William & Mary, Williamsburg VA, USA; Department of Horticulture, Michigan State University, East Lansing, MI, USA; Dept of Ecology & Evolutionary Biology, University of Connecticut, Storrs CT, USA; Math Dept, Whitman College, Walla Walla WA, USA; Royal Botanic Garden Edinburgh, 20a Inverleith Row, Edinburgh, Scotland, UK; Institute of Ecology and Evolution, School of Biological Sciences, University of Edinburgh, Edinburgh, UK; Department of Ecological Microbiology, Bayreuth Center of Ecology and Environmental Research, University of Bayreuth; Dept of Applied Science, School of Computing, Data Sciences, and Physics, William & Mary, Williamsburg VA, USA

**Author notes:** Corresponding author, 345 Boyer Ave., Walla Walla WA 99362 U.S.A.

**Keywords:** anthocyanins, carotenoid intensity, color patterning, digital image analysis, *Erythranthe*, floral pigmentation, genetic architecture, hybrid novelty, hybridization, *Mimulus*, monkeyflower, spatial patterning, reaction-diffusion, positional specification

## Abstract

Coloration in living organisms varies in hue, saturation, and pattern. Here we use genetic mapping to investigate all three elements in monkeyflowers *Mimulus luteus* var. *variegatus* and *M. cupreus*, whose flower petals differ in both yellow carotenoid and magenta anthocyanin pigmentation and whose hybrids exhibit anthocyanin pattern variation not seen in either parent. We report two QTLs associated with carotenoid intensity, and show that lighter yellow petals accumulate relatively high proportions of beta-carotene at the expense of downstream carotenoids. We propose that the derived loss of carotenoid saturation in *M. l. variegatus* is due to a function-reducing mutation in a *Beta-Carotene Hydroxylase* candidate gene, coupled with a reduction in the availability of carotenoid-storing chromoplasts influenced by the *ORANGE* candidate gene. We next identify five QTLs associated with the spatial patterning of anthocyanin pigment. Two QTLs, 9b and 23, each contain genes in the anthocyanin-activating subgroup of the *MYB* family. We hypothesize that *MYB5a/NEGAN*, at QTL-9b, activates spot formation in hybrids as part of a Turing-type reaction-diffusion system, while a MYB at QTL-23 activates solid, unpatterned anthocyanin pigment and may also be able to activate the *variegatus* allele of *MYB5a/NEGAN*. In addition to the apparently stochastic placement of most spots (consistent with a Turing mechanism), some pattern aspects – notably spots at the petal tips – appear to conform to a positional specification model in which spot location is predetermined. Collectively, this work begins to identify how combinations of yellow and red hues, shifts in carotenoid intensity, and two cryptic patterning systems all contribute to the complexity of color divergence between two close relatives.
