## Supplemental File 2 for "Genetic architectures of floral pigment and patterning in hybrid monkeyflowers": blush.xlsx

### Sheet: Ranked candidates
Rank	Query ID	Best Arabidopsis hit or hits	Putative functional category	Why this gene is relevant	Evidence strength	Main BLAST evidence: percent identity, alignment length, E-value, bitscore	Pressure-test / caveat: why this could be a false lead	Suggested follow-up validation
1	maker-scaffold_17-augustus-gene-48.17-mRNA-1	MYB113; PAP1/MYB75; MYB90/PAP2; MYB114	Anthocyanin regulation	Best BLAST neighborhood is the classic Arabidopsis anthocyanin-activating R2R3-MYB group. This is the clearest regulatory candidate.	High	MYB113: 59.6%, 151 aa, E=2e-56, bits=184; PAP1/MYB75: 58.0%, 157 aa, E=1e-46, bits=159; MYB90: 62.5%, 136 aa, E=4e-46, bits=157; MYB114: 82.3%, 96 aa, E=1e-46, bits=155	MYB domains are conserved, and the alignments do not cover the whole protein. Still, the top hits are unusually relevant and coherent.	Phylogeny with PAP1/MYB75/MYB90/MYB113/MYB114; check expression in pigmented vs non-pigmented tissue; test coexpression with DFR/ANS/UGTs.
2	genemark-scaffold_17-processed-gene-56.81-mRNA-1	DRL1; DFR/TT3; BAN/ANR	Core anthocyanin biosynthesis	Strong reductase-family hit, including DFR/TT3, a key late anthocyanin enzyme. Could affect anthocyanin branch flux.	High-Medium	DRL1: 72.6%, 318 aa, E=3e-169, bits=477; DFR/TT3: 41.8%, 328 aa, E=5e-69, bits=223; BAN: 36.7%, 327 aa, E=1e-55, bits=187	Best hit is DFR-like DRL1, not canonical DFR/TT3. Could be a related NAD(P)-binding reductase rather than a true anthocyanin DFR.	Build a reductase phylogeny including DFR, DRL, BAN, CCR-like proteins; test whether expression tracks anthocyanin accumulation.
3	genemark-scaffold_17-processed-gene-55.49-mRNA-1	MATE efflux proteins; TT12	Pigment transport/storage/modification	Strong MATE transporter candidate. TT12-like MATE transporters are plausible for flavonoid/proanthocyanidin compartmentalization.	High-Medium	Top MATE: 65.5%, 478 aa, E=0, bits=634; TT12: 40.6%, 505 aa, E=1e-112, bits=345	Top hits are generic MATEs, not TT12 itself. Could transport many metabolites unrelated to anthocyanins.	Phylogeny against TT12 and other MATE clades; test subcellular localization; compare expression with pigment domains.
4	genemark-scaffold_16-processed-gene-55.105-mRNA-1	H(+)-ATPases including AHA10	Pigment transport/storage/modification	Very strong H+-ATPase hit. Vacuolar/proton-gradient genes can affect pigment storage, pH, and visible anthocyanin color.	High for H+-ATPase; Medium for pigment role	AHA4: 87.1%, 953 aa, E=0, bits=1516; AHA11: 86.3%, 956 aa, E=0, bits=1513; AHA10: 71.4%, 947 aa, E=0, bits=1199	The best hits are broad H+-ATPases. Pigment relevance is indirect unless this copy is specifically involved in vacuolar/seed-coat pigment physiology.	Check subcellular targeting, tissue expression, and correlation with pigment intensity/pH; test whether knockdown changes anthocyanin hue or storage.
5	maker-scaffold_16-snap-gene-49.40-mRNA-1	UDP-glycosyltransferases; UGT75C1; UGT78D2/1/3	Pigment transport/storage/modification	Plausible anthocyanin/flavonoid glycosylation candidate. Glycosylation affects anthocyanin stability, solubility, and storage.	Medium	Top UGT-family hit: 45.3%, 455 aa, E=1e-131, bits=402; UGT75C1-like: 26.6%, 448 aa, E=2e-37, bits=146; UGT78D2: 25.8%, 418 aa, E=1e-30, bits=125	UGTs are a large family; the strongest hits are not cleanly specific to known anthocyanin UGTs.	UGT phylogeny; look for conserved PSPG motif; metabolite profiling for anthocyanin glycosides.
6	maker-scaffold_16-snap-gene-47.43-mRNA-1	GSTU8; GSTU7; other tau GSTs	Pigment transport/storage/modification	GSTs can participate in anthocyanin sequestration/transport. This is the best GST-like candidate in the file.	Medium	GSTU8: 39.2%, 166 aa, E=5e-34, bits=122; GSTU7: 40.0%, 160 aa, E=1e-32, bits=119	It does not hit TT19 directly; tau GSTs are numerous and often stress-related. Treat as a transport/storage candidate, not a proven anthocyanin GST.	Test phylogenetic placement relative to TT19-like anthocyanin GSTs; check induction in pigmented tissue.
7	maker-scaffold_16-augustus-gene-52.30-mRNA-1	MYB16/MIXTA; MYB106/NOK; weaker GL1/WER/MYB75/MYB113-type hits	Pattern formation / spatial regulation	Strong MYB16/MIXTA-like candidate, potentially relevant to epidermal cell identity, surface traits, or pigment visibility/patterning.	Medium	MYB16: 88.8%, 170 aa, E=9e-106, bits=318; MYB106: 87.7%, 170 aa, E=2e-103, bits=314; weaker PAP1/MYB75: 47.7%, 151 aa, E=9e-34, bits=127	Best hits are epidermal/developmental MYBs, not anthocyanin activators. Patterning relevance is plausible but indirect.	Map expression spatially; test whether expression borders pigment domains; compare to epidermal cell morphology.
8	maker-scaffold_16-augustus-gene-55.30-mRNA-1	MYB35/TDF1; MYB103/MYB80; MYB16/MIXTA; weaker PAP/MYB hits	Pattern formation / spatial regulation	Strong MYB-family hit with possible developmental or epidermal regulatory relevance. Could modify pigment pattern indirectly.	Medium-Low	MYB35/TDF1: 45.9%, 340 aa, E=1e-76, bits=240; MYB103/MYB80: 71.9%, 135 aa, E=3e-69, bits=221; MYB16: 68.0%, 128 aa, E=7e-63, bits=204	Not a clean anthocyanin regulator. Many MYB hits reflect conserved DNA-binding domains.	Prioritize only if spatial expression matches pigment patterning; otherwise treat as developmental background.
9	maker-scaffold_16-snap-gene-36.35-mRNA-1	CYP81D/CYP81F proteins; lower TT7/CYP75B1 hit	Indirect but plausible pigmentation modifier	Has a long, significant hit to TT7/F3'H, but much stronger hits are CYP81-family P450s. Could affect phenylpropanoid/flavonoid chemistry, but not a clean TT7 candidate.	Medium-Low	TT7/CYP75B1: 38.2%, 456 aa, E=3e-91, bits=307; top CYP81D8: 57.7%, 444 aa, E=9e-175, bits=535	Best hits argue this is more likely a CYP81-type P450 than the canonical flavonoid 3'-hydroxylase.	P450 phylogeny including CYP75B/TT7 and CYP81 clades; check flavonoid hydroxylation profile.
10	maker-scaffold_17-snap-gene-47.89-mRNA-1	MATE efflux family; lower TT12 hit	Pigment transport/storage/modification	Secondary MATE transporter candidate with a moderate TT12 hit.	Medium-Low	Top MATE: 45.4%, 452 aa, E=8e-124, bits=372; TT12: 31.5%, 448 aa, E=2e-57, bits=199	Less specific than the rank-3 MATE; could be a generic detox/efflux transporter.	Keep as backup transporter candidate; prioritize only if expression is pigment-associated.
11	maker-scaffold_16-snap-gene-54.63-mRNA-1	SCM/SUB receptor-like kinase hit, but many stronger generic kinase hits	Pattern formation / spatial regulation	SCM/SUB is a known epidermal patterning-type kinase, so this is a plausible spatial-regulation candidate.	Low-Medium	SCM/SUB: 36.9%, 306 aa, E=6e-54, bits=194; top generic kinases: ~72-77%, 395-434 aa, E=0, bits >600	The best hits are generic protein kinases, not SCM. Do not infer a specific lateral-inhibition role from BLAST alone.	Kinase phylogeny; spatial expression; test whether variants correlate with pigment-domain boundaries.
12	maker-scaffold_17-augustus-gene-34.43-mRNA-1	Lower hits to ANS/LDOX/TT18; F3H/TT6; FLS; best hits are GA20 oxidases	Probably not relevant	This superficially hits anthocyanin 2-oxoglutarate enzymes, but the strongest hits are gibberellin oxidases, not flavonoid enzymes.	Low	Top GA20OX2: 51.1%, 364 aa, E=4e-126, bits=373; ANS/LDOX: 30.1%, 312 aa, E=1e-35, bits=136; F3H: 32.0%, 313 aa, E=7e-35, bits=133	Classic false-lead case: broad 2OG/Fe(II) oxygenase family similarity. I would not treat this as ANS/F3H without phylogenetic support.	2OG oxygenase phylogeny; only follow up if it groups with ANS/F3H/FLS rather than GA20OX/GA2OX.

### Sheet: Notes
Best bets	maker-scaffold_17-augustus-gene-48.17-mRNA-1; genemark-scaffold_17-processed-gene-56.81-mRNA-1; genemark-scaffold_17-processed-gene-55.49-mRNA-1; genemark-scaffold_16-processed-gene-55.105-mRNA-1; maker-scaffold_16-snap-gene-49.40-mRNA-1; maker-scaffold_16-snap-gene-47.43-mRNA-1; maker-scaffold_16-augustus-gene-52.30-mRNA-1; maker-scaffold_16-snap-gene-36.35-mRNA-1
Do not overinterpret	Generic MYB/bHLH/WD40 family hits, short CPC/TRY/ETC-like R3-MYB alignments, broad 2OG oxygenase hits, generic P450s, GSTs without TT19 support, and generic transporters/kinases should be treated cautiously.
Missing expected genes in this BLAST result file	No strong clean hits were identified for CHS/TT4, CHI/TT5, clear F3H/TT6, clear ANS/LDOX/TT18, strong TT7/CYP75B1/F3'H, TT19, TTG1, TT8, strong GL3/EGL3, or clear SPL anthocyanin repressors. This is absence from the BLAST result file, not proof of genome absence.
