## Supplemental File 2 for "Genetic architectures of floral pigment and patterning in hybrid monkeyflowers": carotenoid.xlsx

### Sheet: Ranked candidates
Rank	Query ID	Best Arabidopsis hit or hits	Putative functional category	Why this gene is relevant	Evidence strength	Main BLAST evidence	Pressure-test / caveat	Suggested follow-up validation
1	augustus_masked-scaffold_7-processed-gene-75.91-mRNA-1	AT1G31800.1 (CYP97A3/LUT5; cytochrome P450, family 97, subfamily A, polypeptide 3); AT3G53130.1 (LUT1/CYP97C1; Cytochrome P450 superfamily protein); AT4G15110.1 (CYP97B3; cytochrome P450, family 97, subfamily B, polypeptide 3)	Core carotenoid biosynthesis	Strongest hit is CYP97A3/LUT5, a carotenoid/xanthophyll hydroxylase; additional CYP97-family hits support a carotenoid hydroxylase identity.	High	80.75% id; 530 aa; E=0.0; bitscore=892.0	CYP97 family members are related P450s; multiple CYP97 paralogs hit the same query, so assign exact LUT5/LUT1/CYP97B identity cautiously.	Reciprocal BLAST/orthogroup check; domain/motif confirmation; expression test in carotenoid-rich tissues; carotenoid profiling by HPLC/LC-MS. Add pathway-specific phylogeny against known carotenoid enzymes.
2	genemark-scaffold_7-processed-gene-59.70-mRNA-1	AT5G52570.1 (BETA-OHASE 2/B2/CHY2/BCH2; beta-carotene hydroxylase 2); AT4G25700.1 (BETA-OHASE 1/B1/chy1/BCH1; beta-hydroxylase 1)	Core carotenoid biosynthesis	Best hits are Arabidopsis beta-carotene hydroxylases BCH2/BCH1, enzymes that convert carotenes toward xanthophyll products.	High	71.48% id; 263 aa; E=2e-119; bitscore=350.0	BCH1/BCH2 are close paralogs; BLAST may not resolve exact paralog. Confirm with reciprocal BLAST, phylogeny, and conserved hydroxylase motifs.	Reciprocal BLAST/orthogroup check; domain/motif confirmation; expression test in carotenoid-rich tissues; carotenoid profiling by HPLC/LC-MS. Add pathway-specific phylogeny against known carotenoid enzymes.
3	maker-scaffold_7-augustus-gene-73.91-mRNA-1	AT3G02780.1 (IPP2/IPIAT1/IDI2; isopentenyl pyrophosphate:dimethylallyl pyrophosphate isomerase 2); AT5G16440.1 (IPP1; isopentenyl diphosphate isomerase 1)	Upstream isoprenoid / MEP precursor biosynthesis	Best hits are IPP/DMAPP isomerases, upstream isoprenoid precursor enzymes that can affect GGPP supply for carotenoid synthesis.	Medium	83.84% id; 198 aa; E=3e-124; bitscore=357.0	IDI supplies general isoprenoid precursors, not carotenoid-specific flux; phenotype could reflect broader terpenoid metabolism.	Reciprocal BLAST/orthogroup check; domain/motif confirmation; expression test in carotenoid-rich tissues; carotenoid profiling by HPLC/LC-MS. Test whether expression correlates with PSY/PDS/CYP97/BCH and GGPP-demand conditions.
4	genemark-scaffold_7-processed-gene-48.115-mRNA-1	AT5G61670.2 (no symbol; Encodes a close homolog of the Cauliflower OR (Orange) protein. The function of OR is to induce the d...)	Carotenoid pathway regulation	Arabidopsis OR homolog annotation explicitly links it to chromoplast differentiation and carotenoid accumulation, making it a strong regulatory candidate.	High	76.14% id; 306 aa; E=9e-166; bitscore=468.0	OR affects plastid/chromoplast differentiation and carotenoid accumulation; it is a regulator rather than a biosynthetic enzyme.	Reciprocal BLAST/orthogroup check; domain/motif confirmation; expression test in carotenoid-rich tissues; carotenoid profiling by HPLC/LC-MS. Perturb expression and assay carotenoid-pathway transcript levels plus carotenoid abundance.
5	augustus_masked-scaffold_1-processed-gene-201.0-mRNA-1	AT5G61670.2 (no symbol; Encodes a close homolog of the Cauliflower OR (Orange) protein. The function of OR is to induce the d...)	Carotenoid pathway regulation	Arabidopsis OR homolog annotation explicitly links it to chromoplast differentiation and carotenoid accumulation, making it a strong regulatory candidate.	High	70.26% id; 306 aa; E=2e-145; bitscore=415.0	OR affects plastid/chromoplast differentiation and carotenoid accumulation; it is a regulator rather than a biosynthetic enzyme.	Reciprocal BLAST/orthogroup check; domain/motif confirmation; expression test in carotenoid-rich tissues; carotenoid profiling by HPLC/LC-MS. Perturb expression and assay carotenoid-pathway transcript levels plus carotenoid abundance.
6	augustus_masked-scaffold_7-processed-gene-53.86-mRNA-1	AT1G31800.1 (CYP97A3/LUT5; cytochrome P450, family 97, subfamily A, polypeptide 3); AT3G53130.1 (LUT1/CYP97C1; Cytochrome P450 superfamily protein); AT4G15110.1 (CYP97B3; cytochrome P450, family 97, subfamily B, polypeptide 3)	Core carotenoid biosynthesis	Strongest hit is CYP97A3/LUT5, a carotenoid/xanthophyll hydroxylase; additional CYP97-family hits support a carotenoid hydroxylase identity.	Medium	25.17% id; 453 aa; E=2e-34; bitscore=141.0	Low identity to CYP97/P450 proteins could reflect broad P450-family similarity rather than true carotenoid hydroxylase orthology.	Reciprocal BLAST/orthogroup check; domain/motif confirmation; expression test in carotenoid-rich tissues; carotenoid profiling by HPLC/LC-MS. Add pathway-specific phylogeny against known carotenoid enzymes.
7	genemark-scaffold_1-processed-gene-195.94-mRNA-1	AT1G31800.1 (CYP97A3/LUT5; cytochrome P450, family 97, subfamily A, polypeptide 3); AT3G53130.1 (LUT1/CYP97C1; Cytochrome P450 superfamily protein); AT4G15110.1 (CYP97B3; cytochrome P450, family 97, subfamily B, polypeptide 3)	Core carotenoid biosynthesis	Strongest hit is CYP97A3/LUT5, a carotenoid/xanthophyll hydroxylase; additional CYP97-family hits support a carotenoid hydroxylase identity.	Medium	25.22% id; 448 aa; E=1e-32; bitscore=135.0	Low identity to CYP97/P450 proteins could reflect broad P450-family similarity rather than true carotenoid hydroxylase orthology.	Reciprocal BLAST/orthogroup check; domain/motif confirmation; expression test in carotenoid-rich tissues; carotenoid profiling by HPLC/LC-MS. Add pathway-specific phylogeny against known carotenoid enzymes.
8	augustus_masked-scaffold_7-processed-gene-63.12-mRNA-1	AT1G09060.2 (no symbol; Zinc finger, RING-type;Transcription factor jumonji/aspartyl beta-hydroxylase); AT4G21430.1 (B160; Zinc finger, RING-type;Transcription factor jumonji/aspartyl beta-hydroxylase)	Core carotenoid biosynthesis	Direct carotenoid/xanthophyll biosynthetic enzyme or named carotenoid pathway locus.	Medium	34.59% id; 266 aa; E=3e-36; bitscore=149.0	Could be a false lead if the Arabidopsis hit reflects a broad family/domain rather than orthology to the named pathway gene.	Reciprocal BLAST/orthogroup check; domain/motif confirmation; expression test in carotenoid-rich tissues; carotenoid profiling by HPLC/LC-MS. Add pathway-specific phylogeny against known carotenoid enzymes.
9	augustus_masked-scaffold_1-processed-gene-192.10-mRNA-1	AT2G32950.1 (COP1/ATCOP1/DET340/FUS1/EMB168; Transducin/WD40 repeat-like superfamily protein)	Carotenoid pathway regulation	COP1 is a light-signaling component; light/plastid signaling can regulate carotenoid biosynthetic gene expression and accumulation.	Medium	35.67% id; 328 aa; E=1e-51; bitscore=191.0	COP1 is a general light-signaling regulator with many downstream targets; carotenoid relevance is plausible but indirect.	Reciprocal BLAST/orthogroup check; domain/motif confirmation; expression test in carotenoid-rich tissues; carotenoid profiling by HPLC/LC-MS. Perturb expression and assay carotenoid-pathway transcript levels plus carotenoid abundance.
10	genemark-scaffold_7-processed-gene-68.74-mRNA-1	AT3G53130.1 (LUT1/CYP97C1; Cytochrome P450 superfamily protein); AT1G31800.1 (CYP97A3/LUT5; cytochrome P450, family 97, subfamily A, polypeptide 3); AT4G15110.1 (CYP97B3; cytochrome P450, family 97, subfamily B, polypeptide 3)	Core carotenoid biosynthesis	Hit points to LUT1/CYP97C1, a xanthophyll-pathway hydroxylase; biologically relevant but BLAST quality is weaker.	Low	26.19% id; 443 aa; E=2e-28; bitscore=118.0	Low identity to CYP97/P450 proteins could reflect broad P450-family similarity rather than true carotenoid hydroxylase orthology.	Reciprocal BLAST/orthogroup check; domain/motif confirmation; expression test in carotenoid-rich tissues; carotenoid profiling by HPLC/LC-MS. Add pathway-specific phylogeny against known carotenoid enzymes.
11	maker-scaffold_1-snap-gene-191.39-mRNA-1	AT1G31800.1 (CYP97A3/LUT5; cytochrome P450, family 97, subfamily A, polypeptide 3); AT4G15110.1 (CYP97B3; cytochrome P450, family 97, subfamily B, polypeptide 3); AT3G53130.1 (LUT1/CYP97C1; Cytochrome P450 superfamily protein)	Core carotenoid biosynthesis	Strongest hit is CYP97A3/LUT5, a carotenoid/xanthophyll hydroxylase; additional CYP97-family hits support a carotenoid hydroxylase identity.	Low	27.88% id; 416 aa; E=3e-26; bitscore=112.0	Low identity to CYP97/P450 proteins could reflect broad P450-family similarity rather than true carotenoid hydroxylase orthology.	Reciprocal BLAST/orthogroup check; domain/motif confirmation; expression test in carotenoid-rich tissues; carotenoid profiling by HPLC/LC-MS. Add pathway-specific phylogeny against known carotenoid enzymes.
12	snap_masked-scaffold_7-processed-gene-56.70-mRNA-1	AT2G32950.1 (COP1/ATCOP1/DET340/FUS1/EMB168; Transducin/WD40 repeat-like superfamily protein)	Carotenoid pathway regulation	COP1 is a light-signaling component; light/plastid signaling can regulate carotenoid biosynthetic gene expression and accumulation.	Medium	34.24% id; 330 aa; E=4e-54; bitscore=191.0	COP1 is a general light-signaling regulator with many downstream targets; carotenoid relevance is plausible but indirect.	Reciprocal BLAST/orthogroup check; domain/motif confirmation; expression test in carotenoid-rich tissues; carotenoid profiling by HPLC/LC-MS. Perturb expression and assay carotenoid-pathway transcript levels plus carotenoid abundance.
13	maker-scaffold_7-augustus-gene-77.96-mRNA-1	AT3G04260.1 (PTAC3; plastid transcriptionally active 3); AT1G74850.1 (PTAC2; plastid transcriptionally active 2); AT2G31400.1 (GUN1; genomes uncoupled 1)	Indirect but plausible carotenoid production modifier	PTAC proteins affect plastid transcription/chloroplast gene expression; this is an indirect plastid-state candidate for carotenoid capacity.	Medium	73.80% id; 832 aa; E=0.0; bitscore=1222.0	Plastid/chloroplast biogenesis link is indirect; disruption could affect many pathways besides carotenoid production.	Reciprocal BLAST/orthogroup check; domain/motif confirmation; expression test in carotenoid-rich tissues; carotenoid profiling by HPLC/LC-MS. Also check plastid-localization prediction and chloroplast-development phenotypes.
14	maker-scaffold_1-augustus-gene-201.38-mRNA-1	AT5G05000.1 (TOC34/ATTOC34/OEP34; translocon at the outer envelope membrane of chloroplasts 34); AT1G02280.2 (TOC33/ATTOC33/PPI1; translocon at the outer envelope membrane of chloroplasts 33); AT4G02510.1 (TOC159/TOC86/PPI2/TOC160/ATTOC159; translocon at the outer envelope membrane of chloroplasts 159)	Indirect but plausible carotenoid production modifier	TOC chloroplast import machinery affects plastid protein import and development; plausible indirect effect on carotenoid pathway capacity.	Medium	60.73% id; 303 aa; E=6e-139; bitscore=399.0	Plastid/chloroplast biogenesis link is indirect; disruption could affect many pathways besides carotenoid production.	Reciprocal BLAST/orthogroup check; domain/motif confirmation; expression test in carotenoid-rich tissues; carotenoid profiling by HPLC/LC-MS. Also check plastid-localization prediction and chloroplast-development phenotypes.
15	maker-scaffold_7-augustus-gene-47.37-mRNA-1	AT5G05000.1 (TOC34/ATTOC34/OEP34; translocon at the outer envelope membrane of chloroplasts 34); AT1G02280.2 (TOC33/ATTOC33/PPI1; translocon at the outer envelope membrane of chloroplasts 33); AT4G02510.1 (TOC159/TOC86/PPI2/TOC160/ATTOC159; translocon at the outer envelope membrane of chloroplasts 159)	Indirect but plausible carotenoid production modifier	TOC chloroplast import machinery affects plastid protein import and development; plausible indirect effect on carotenoid pathway capacity.	Medium	60.07% id; 303 aa; E=3e-137; bitscore=395.0	Plastid/chloroplast biogenesis link is indirect; disruption could affect many pathways besides carotenoid production.	Reciprocal BLAST/orthogroup check; domain/motif confirmation; expression test in carotenoid-rich tissues; carotenoid profiling by HPLC/LC-MS. Also check plastid-localization prediction and chloroplast-development phenotypes.
16	genemark-scaffold_1-processed-gene-224.83-mRNA-1	AT1G22280.3 (PAPP2C; phytochrome-associated protein phosphatase type 2C)	Carotenoid pathway regulation	Phytochrome-associated phosphatase hit suggests light-signaling connection; relevant only as a possible regulator.	Low	45.20% id; 177 aa; E=2e-40; bitscore=142.0	Light-signaling link is broad; annotation does not prove direct carotenoid pathway regulation.	Reciprocal BLAST/orthogroup check; domain/motif confirmation; expression test in carotenoid-rich tissues; carotenoid profiling by HPLC/LC-MS. Perturb expression and assay carotenoid-pathway transcript levels plus carotenoid abundance.
17	genemark-scaffold_7-processed-gene-28.24-mRNA-1	AT5G54180.1 (PTAC15; plastid transcriptionally active 15)	Indirect but plausible carotenoid production modifier	PTAC proteins affect plastid transcription/chloroplast gene expression; this is an indirect plastid-state candidate for carotenoid capacity.	Medium	54.10% id; 451 aa; E=1e-147; bitscore=436.0	Plastid/chloroplast biogenesis link is indirect; disruption could affect many pathways besides carotenoid production.	Reciprocal BLAST/orthogroup check; domain/motif confirmation; expression test in carotenoid-rich tissues; carotenoid profiling by HPLC/LC-MS. Also check plastid-localization prediction and chloroplast-development phenotypes.
18	genemark-scaffold_1-processed-gene-221.69-mRNA-1	AT5G54180.1 (PTAC15; plastid transcriptionally active 15)	Indirect but plausible carotenoid production modifier	PTAC proteins affect plastid transcription/chloroplast gene expression; this is an indirect plastid-state candidate for carotenoid capacity.	Medium	51.69% id; 474 aa; E=5e-146; bitscore=432.0	Plastid/chloroplast biogenesis link is indirect; disruption could affect many pathways besides carotenoid production.	Reciprocal BLAST/orthogroup check; domain/motif confirmation; expression test in carotenoid-rich tissues; carotenoid profiling by HPLC/LC-MS. Also check plastid-localization prediction and chloroplast-development phenotypes.
19	maker-scaffold_1-exonerate_protein2genome-gene-219.0-mRNA-1	AT4G15110.1 (CYP97B3; cytochrome P450, family 97, subfamily B, polypeptide 3); AT1G31800.1 (CYP97A3/LUT5; cytochrome P450, family 97, subfamily A, polypeptide 3); AT3G53130.1 (LUT1/CYP97C1; Cytochrome P450 superfamily protein)	Core carotenoid biosynthesis	Hit points to a CYP97 carotenoid hydroxylase family member; direct pathway relevance but low-confidence orthology.	Low	21.40% id; 472 aa; E=3e-14; bitscore=75.1	Low identity to CYP97/P450 proteins could reflect broad P450-family similarity rather than true carotenoid hydroxylase orthology.	Reciprocal BLAST/orthogroup check; domain/motif confirmation; expression test in carotenoid-rich tissues; carotenoid profiling by HPLC/LC-MS. Add pathway-specific phylogeny against known carotenoid enzymes.
20	genemark-scaffold_7-processed-gene-30.19-mRNA-1	AT4G15110.1 (CYP97B3; cytochrome P450, family 97, subfamily B, polypeptide 3); AT1G31800.1 (CYP97A3/LUT5; cytochrome P450, family 97, subfamily A, polypeptide 3); AT3G53130.1 (LUT1/CYP97C1; Cytochrome P450 superfamily protein)	Core carotenoid biosynthesis	Hit points to a CYP97 carotenoid hydroxylase family member; direct pathway relevance but low-confidence orthology.	Low	22.15% id; 465 aa; E=1e-11; bitscore=67.0	Low identity to CYP97/P450 proteins could reflect broad P450-family similarity rather than true carotenoid hydroxylase orthology.	Reciprocal BLAST/orthogroup check; domain/motif confirmation; expression test in carotenoid-rich tissues; carotenoid profiling by HPLC/LC-MS. Add pathway-specific phylogeny against known carotenoid enzymes.

### Sheet: Best bets
Best-bet rank	Query ID	Best Arabidopsis hit	Category	Evidence strength	Concise reasoning
1	augustus_masked-scaffold_7-processed-gene-75.91-mRNA-1	AT1G31800.1 (CYP97A3/LUT5; cytochrome P450, family 97, subfamily A, polypeptide 3)	Core carotenoid biosynthesis	High	Strongest hit is CYP97A3/LUT5, a carotenoid/xanthophyll hydroxylase; additional CYP97-family hits support a carotenoid hydroxylase identity.
2	genemark-scaffold_7-processed-gene-59.70-mRNA-1	AT5G52570.1 (BETA-OHASE 2/B2/CHY2/BCH2; beta-carotene hydroxylase 2)	Core carotenoid biosynthesis	High	Best hits are Arabidopsis beta-carotene hydroxylases BCH2/BCH1, enzymes that convert carotenes toward xanthophyll products.
3	maker-scaffold_7-augustus-gene-73.91-mRNA-1	AT3G02780.1 (IPP2/IPIAT1/IDI2; isopentenyl pyrophosphate:dimethylallyl pyrophosphate isomerase 2)	Upstream isoprenoid / MEP precursor biosynthesis	Medium	Best hits are IPP/DMAPP isomerases, upstream isoprenoid precursor enzymes that can affect GGPP supply for carotenoid synthesis.
4	genemark-scaffold_7-processed-gene-48.115-mRNA-1	AT5G61670.2 (no symbol; Encodes a close homolog of the Cauliflower OR (Orange) protein. The function of OR is to induce the d...)	Carotenoid pathway regulation	High	Arabidopsis OR homolog annotation explicitly links it to chromoplast differentiation and carotenoid accumulation, making it a strong regulatory candidate.
5	augustus_masked-scaffold_1-processed-gene-201.0-mRNA-1	AT5G61670.2 (no symbol; Encodes a close homolog of the Cauliflower OR (Orange) protein. The function of OR is to induce the d...)	Carotenoid pathway regulation	High	Arabidopsis OR homolog annotation explicitly links it to chromoplast differentiation and carotenoid accumulation, making it a strong regulatory candidate.
6	augustus_masked-scaffold_7-processed-gene-53.86-mRNA-1	AT1G31800.1 (CYP97A3/LUT5; cytochrome P450, family 97, subfamily A, polypeptide 3)	Core carotenoid biosynthesis	Medium	Strongest hit is CYP97A3/LUT5, a carotenoid/xanthophyll hydroxylase; additional CYP97-family hits support a carotenoid hydroxylase identity.
7	genemark-scaffold_1-processed-gene-195.94-mRNA-1	AT1G31800.1 (CYP97A3/LUT5; cytochrome P450, family 97, subfamily A, polypeptide 3)	Core carotenoid biosynthesis	Medium	Strongest hit is CYP97A3/LUT5, a carotenoid/xanthophyll hydroxylase; additional CYP97-family hits support a carotenoid hydroxylase identity.
8	augustus_masked-scaffold_7-processed-gene-63.12-mRNA-1	AT1G09060.2 (no symbol; Zinc finger, RING-type;Transcription factor jumonji/aspartyl beta-hydroxylase)	Core carotenoid biosynthesis	Medium	Direct carotenoid/xanthophyll biosynthetic enzyme or named carotenoid pathway locus.
9	augustus_masked-scaffold_1-processed-gene-192.10-mRNA-1	AT2G32950.1 (COP1/ATCOP1/DET340/FUS1/EMB168; Transducin/WD40 repeat-like superfamily protein)	Carotenoid pathway regulation	Medium	COP1 is a light-signaling component; light/plastid signaling can regulate carotenoid biosynthetic gene expression and accumulation.
10	genemark-scaffold_7-processed-gene-68.74-mRNA-1	AT3G53130.1 (LUT1/CYP97C1; Cytochrome P450 superfamily protein)	Core carotenoid biosynthesis	Low	Hit points to LUT1/CYP97C1, a xanthophyll-pathway hydroxylase; biologically relevant but BLAST quality is weaker.
11	maker-scaffold_1-snap-gene-191.39-mRNA-1	AT1G31800.1 (CYP97A3/LUT5; cytochrome P450, family 97, subfamily A, polypeptide 3)	Core carotenoid biosynthesis	Low	Strongest hit is CYP97A3/LUT5, a carotenoid/xanthophyll hydroxylase; additional CYP97-family hits support a carotenoid hydroxylase identity.
12	snap_masked-scaffold_7-processed-gene-56.70-mRNA-1	AT2G32950.1 (COP1/ATCOP1/DET340/FUS1/EMB168; Transducin/WD40 repeat-like superfamily protein)	Carotenoid pathway regulation	Medium	COP1 is a light-signaling component; light/plastid signaling can regulate carotenoid biosynthetic gene expression and accumulation.

### Sheet: Do not overinterpret
Caution category	Example genes/hits from this file	Why not to overinterpret
Weak CYP97/P450-like hits	Examples: genemark-scaffold_7-processed-gene-68.74-mRNA-1; maker-scaffold_1-snap-gene-191.39-mRNA-1; maker-scaffold_1-exonerate_protein2genome-gene-219.0-mRNA-1	These are biologically tempting because CYP97/LUT genes are carotenoid enzymes, but many have ~21-28% identity despite long alignments. Treat as possible distant P450-family matches until phylogeny confirms carotenoid hydroxylase orthology.
VDE-related hit	maker-scaffold_7-augustus-gene-76.49-mRNA-2 -> AT2G21860.1, violaxanthin de-epoxidase-related; 22.44% id, 312 aa, E=4e-09, bitscore=58.9	Annotation touches the xanthophyll cycle, but low identity/bitscore and “related” wording make it weak. Do not call it canonical VDE without domain and reciprocal BLAST support.
Short PIF/GLK regulator hits	PIF3 examples around 43-56 aa; GLK1/GLK2 examples around 58-70 aa	PIFs/GLKs can regulate light/plastid programs, but these alignments are short. They are better treated as motif/domain-level hints than high-confidence carotenoid regulators.
RRTF1/redox and chloroplast RNA-binding hits	Several RRTF1 examples are ~56-59 aa; CP31B/CP29/CP33 hits are short or generic chloroplast RNA-binding proteins	Redox/plastid RNA status can indirectly influence photosynthesis, but these do not provide a specific carotenoid-production link.
PTAC/GUN/PPR photosystem/chlorophyll-associated hits	AT3G22690-like PPR, PTAC2/PTAC3/PTAC15, GUN1-like matches	These can alter plastid state and therefore carotenoid capacity indirectly, but they affect many plastid processes. Keep them below direct pathway genes unless expression/phenotype supports carotenoid changes.
Substring false positives	SPDS3/SPMS contains “PDS” but is spermidine synthase, not phytoene desaturase; BEE2 / BR enhanced expression contains “nced” as letters but is not NCED; RAB geranylgeranyl transferase is not GGPPS	Keyword searches alone would overcall these. They were not treated as carotenoid-production candidates.
Generic chloroplast/plastid-localized unknown proteins	Many rows mention LOCATED IN: chloroplast or unknown protein	Cellular location is not enough. These were excluded unless the annotation had a clear plastid-development, light-signaling, precursor, or carotenoid-pathway function.

### Sheet: Missing expected genes
Expected class	Examples checked	Status in this BLAST result file	Notes
Strong/medium direct hits present	CYP97A3/LUT5, LUT1/CYP97C1/CYP97B3 on the top CYP97-like query; BCH1/BCH2	Present	Best-supported direct candidates are carotenoid/xanthophyll hydroxylase-type genes.
Upstream precursor hits present	IDI1/IDI2 / IPP1/IPP2	Present	Good upstream isoprenoid precursor candidate; not carotenoid-specific.
Regulatory hits present	OR/ORANGE-like, COP1-like; weaker PIF/GLK/FAR/FHY/PAPP2C hints	Present with caveats	OR has strong support; many light-signaling regulators are indirect or short-aligning.
PSY / phytoene synthase	PSY	Not detected in this BLAST result file	Do not infer genome absence; only no obvious BLAST hit/annotation in the provided table.
Desaturation/isomerization core genes	true PDS, ZDS, ZISO, CRTISO	Not detected in this BLAST result file	SPDS/spermidine synthase was not counted as PDS.
Cyclization genes	LCYB, LCYE/LUT2	Not detected in this BLAST result file	No obvious lycopene cyclase annotations were found.
Xanthophyll cycle / epoxidation	ZEP/ABA1, canonical VDE	Weak/partial only	Only a low-confidence violaxanthin de-epoxidase-related hit was found; no strong ZEP/ABA1 detected.
Carotenoid cleavage / ABA biosynthesis	CCD1/4/7/8, NCED2/3/5/6/9	Not detected as true hits	BEE2 was a substring artifact, not NCED.
MEP pathway enzymes	DXS, DXR, MCT, CMK, MDS, HDS, HDR	Not detected in this BLAST result file	Only IDI/IPP isomerase was identified among precursor-supply genes.
GGPP synthesis	GGPPS/GGPS/GGR	Not detected as carotenoid-precursor GGPPS	RAB geranylgeranyl transferase is a protein prenylation enzyme, not GGPP synthase.
HY5	HY5 / elongated hypocotyl 5	Not detected in this BLAST result file	No obvious HY5 annotation found.

### Sheet: Criteria
Rule	How it was applied
Direct/core score priority	Known Arabidopsis carotenoid/xanthophyll enzyme symbols or clear annotations such as CYP97/LUT, BCH/CHY, VDE/ZEP/PSY/PDS/ZDS/CRTISO/LCY.
Precursor score priority	MEP/isoprenoid enzymes supplying IPP, DMAPP, or GGPP; IDI/IPP was found.
Regulatory score priority	OR/ORANGE, COP1/PIF/GLK/light/plastid regulators; ranked lower unless BLAST support and annotation were strong.
Indirect modifier threshold	Plastid biogenesis/transcription/import/photosystem/chlorophyll status genes were included only when BLAST evidence was strong and the annotation was interpretable.
Evidence strength: High	Usually long alignment, high identity, very low E-value, high bitscore, and biologically specific annotation.
Evidence strength: Medium	Good BLAST support but partial alignment, lower identity, or less pathway-specific annotation.
Evidence strength: Low	Biologically relevant annotation but weak BLAST support, short alignment, generic family match, or indirect connection.
