## Supplemental File 2 for "Genetic architectures of floral pigment and patterning in hybrid monkeyflowers": globular.xlsx

### Sheet: Ranked candidates
Rank	Query ID	Best Arabidopsis hit or hits	Putative functional category	Why this gene is relevant	Evidence strength	Main BLAST evidence: percent identity, alignment length, E-value, bitscore	Pressure-test / caveat: why this could be a false lead	Suggested follow-up validation
1	genemark-scaffold_16-processed-gene-29.22-mRNA-1	MYB113; PAP1/MYB75; MYB114; MYB90/PAP2; TT2/MYB123	Anthocyanin regulation	Best direct anthocyanin-regulator candidate. Multiple top hits are Arabidopsis R2R3-MYB anthocyanin regulators.	High	MYB113: 60.56%, 142 aa, 5e-53, 176; PAP1/MYB75: 62.41%, 141 aa, 4e-49, 166; MYB90: 62.68%, 142 aa, 2e-47, 161	R2R3-MYB family members can regulate many processes; BLAST cannot distinguish exact orthology among clustered MYB anthocyanin regulators.	Check expression in pigmented vs unpigmented tissue; phylogeny with PAP1/MYB75/MYB90/MYB113/MYB114; test coexpression with DFR/ANS/UFGT.
2	maker-scaffold_16-snap-gene-36.35-mRNA-1	TT7/CYP75B1	Core anthocyanin biosynthesis	Strong candidate for a flavonoid hydroxylase; TT7/CYP75B1 participates in production of hydroxylated flavonoids including cyanidin-related branches.	Medium	TT7/CYP75B1: 38.16%, 456 aa, 3e-91, 307	Top hits are other CYP81 P450s, not TT7; P450 family is large, so this is a flavonoid-hydroxylase candidate, not proven TT7 ortholog.	Build P450 phylogeny including CYP75A/B and CYP81; assay expression; look for conserved CYP75 motifs.
3	genemark-scaffold_16-processed-gene-38.24-mRNA-1	F3H/TT6; FLS5/FLS1/FLS3; LDOX/TT18/ANS	Core anthocyanin biosynthesis	Looks like a 2-oxoglutarate/Fe-dependent oxygenase related to F3H/FLS/ANS; this is the strongest structural-enzyme hit downstream in flavonoid biosynthesis.	Medium	F3H/TT6: 30.19%, 265 aa, 4e-29, 115; LDOX/ANS: 27.78%, 324 aa, 5e-26, 106; FLS5: 26.19%, 294 aa, 4e-26, 106	Top overall hits are generic 2OG oxygenases; F3H/FLS/ANS are homologous, so exact function cannot be assigned from BLAST alone.	Phylogeny with F3H, FLS, ANS/LDOX clades; check catalytic residues; compare expression with anthocyanin accumulation.
4	maker-scaffold_16-snap-gene-27.104-mRNA-1	MATE efflux proteins; TT12/ATTT12	Pigment transport/storage/modification	Strong MATE transporter candidate; TT12-like MATE transporters are plausible flavonoid/vacuolar transport candidates.	Medium	Best MATE: 53.67%, 449 aa, 2e-151, 472; TT12: 35.15%, 478 aa, 5e-72, 252	Many top hits are generic MATE transporters, and TT12 is not the top hit; could transport unrelated metabolites.	Transporter phylogeny; look for tonoplast localization; test expression in pigmented tissue; compare with flavonoid/anthocyanin QTLs.
5	genemark-scaffold_16-processed-gene-37.45-mRNA-1	TT2/MYB123; MYB113; MYB114; PAP1/MYB75; MYB90	Anthocyanin regulation	A second R2R3-MYB-like candidate with repeated hits to flavonoid/anthocyanin MYBs.	Medium	TT2/MYB123: 41.96%, 112 aa, 3e-23, 97.8; MYB113: 42.45%, 106 aa, 1e-20, 90.5; PAP1: 42.45%, 106 aa, 2e-18, 83.6	Alignments are shorter and weaker than rank 1; may represent only conserved MYB DNA-binding domains.	Full-length gene model check; R2R3 domain completeness; MYB phylogeny; expression correlation with pigmentation.
6	maker-scaffold_16-augustus-gene-28.2-mRNA-1	MYBL2; TT2/MYB123; MYB113; WER/GL1/CPC/ETC/TRY	Pattern formation / spatial regulation	Strongest small MYB/R3-MYB-like patterning/repressor candidate. It hits MYBL2 and also the CPC/TRY/ETC epidermal patterning class.	Medium	MYBL2: 65.62%, 64 aa, 6e-25, 96.3; WER: 61.54%, 52 aa, 1e-16, 73.6; CPC: 61.11%, 36 aa, 1e-11, 58.2	Very short alignments; these proteins are small and conserved, so exact identity is uncertain. Could be a generic R3/R2R3 MYB fragment.	Confirm full-length ORF; test mobility motifs; phylogeny with MYBL2, CPC, TRY, ETCs, WER, GL1; check spatial expression.
7	genemark-scaffold_16-processed-gene-29.3-mRNA-1	WER; GL1; ETC3; ETC1; CPC; TRY	Pattern formation / spatial regulation	Another epidermal-patterning MYB candidate, especially relevant if pigmentation pattern follows epidermal cell identity or lateral-inhibition logic.	Medium-Low	WER: 58.00%, 100 aa, 4e-38, 135; GL1: 54.55%, 110 aa, 3e-37, 134; ETC3: 64.10%, 39 aa, 4e-12, 61.2	Stronger WER/GL1 than CPC/TRY, but still MYB-domain based; not anthocyanin-specific.	Spatial expression; compare to epidermal cell-type markers; phylogeny against GL1/WER/CPC/TRY/ETC clades.
8	genemark-scaffold_16-processed-gene-30.49-mRNA-1	TT8/BHLH42; EGL3; GL3	Anthocyanin regulation	Possible bHLH partner candidate for MYB-bHLH-WD40 anthocyanin regulation.	Low-Medium	TT8: 30.06%, 163 aa, 2e-08, 55.8; EGL3: 50.00%, 50 aa, 3e-07, 52.4; GL3: 40.28%, 72 aa, 1e-06, 50.1	Evidence is weak and mostly domain-level; many unrelated bHLHs will BLAST similarly.	bHLH phylogeny; check for full bHLH + MYB-interaction regions; expression/coexpression with rank 1 MYB and biosynthetic genes.
9	maker-scaffold_16-augustus-gene-34.84-mRNA-2	ACA2/Ca2+-ATPase; secondary AHA10/H+-ATPase hit	Indirect but plausible pigmentation modifier	Strong ATPase hit; secondary AHA10-like H+-ATPase hit is interesting because AHA10/TT13 affects vacuolar deposition/acidification and proanthocyanidin pigmentation.	Low-Medium	ACA2: 81.13%, 1012 aa, 0.0, 1655; AHA10: 26.58%, 587 aa, 4e-43, 170	Top hit is a calcium ATPase, not AHA10. Treat as ion-homeostasis candidate, not an anthocyanin gene.	Subcellular localization; phylogeny of P-type ATPases; test vacuolar pH/pigment intensity association.
10	maker-scaffold_16-augustus-gene-40.33-mRNA-1	MATE efflux proteins; weak TT12 hit	Pigment transport/storage/modification	A second MATE transporter candidate; could influence vacuolar accumulation or transport of phenolics.	Low-Medium	Best MATE: 42.14%, 477 aa, 1e-91, 291; TT12: 27.27%, 154 aa, 1e-07, 53.9	TT12 similarity is weak and short; top hits are generic MATEs.	MATE phylogeny; expression in pigmented tissue; localization and metabolite-association tests.
11	genemark-scaffold_16-processed-gene-27.22-mRNA-1	Auxin efflux carrier family protein	Pattern formation / spatial regulation	Strong auxin-efflux/transport candidate; auxin transport can generate spatial prepatterns, so this is plausible for pigment-domain positioning, not pigment synthesis.	Medium	Auxin efflux carrier: 69.21%, 419 aa, 0.0, 553	No anthocyanin annotation; relevance depends on whether pigmentation follows auxin-defined developmental domains.	Compare expression/localization to pigment boundaries; test auxin-response reporters or auxin-transport inhibitor effects.
12	maker-scaffold_16-augustus-gene-21.95-mRNA-1	Vacuolar sorting protein 39	Indirect but plausible pigmentation modifier	Very strong vacuolar trafficking hit; could affect pigment storage/visibility if anthocyanins are vacuolar.	Low-Medium	VPS39: 67.79%, 1012 aa, 0.0, 1345	Generic vesicle/vacuole function; no flavonoid-specific evidence.	Localization; mutant/knockdown effect on vacuole morphology and pigment accumulation.
13	augustus_masked-scaffold_16-processed-gene-22.58-mRNA-1	RHS10; RHS16; RHS6; PERK-like kinases	Pattern formation / spatial regulation	Strong root-hair-specific / epidermal-development-associated hits; plausible if anthocyanin domains track epidermal differentiation.	Low-Medium	RHS10: 62.93%, 375 aa, 3e-147, 447; RHS16: 43.01%, 279 aa, 1e-63, 228	Root-hair specificity is not anthocyanin specificity; could be epidermal/cell-wall biology only.	Spatial expression in pigmented epidermis; test whether pigmentation boundaries align with epidermal cell-type markers.
14	maker-scaffold_16-snap-gene-31.20-mRNA-1	UDP-glycosyltransferase superfamily protein	Pigment transport/storage/modification	Anthocyanins are commonly stabilized by glycosylation, so a strong UGT hit is biologically plausible.	Low-Medium	UDP-glycosyltransferase: 58.31%, 415 aa, 2e-166, 489	Annotation is generic UGT, not UFGT/UGT78/UGT79 or flavonoid-specific; large nonspecific family.	UGT phylogeny; substrate assays; expression correlation with anthocyanin accumulation.
15	maker-scaffold_16-snap-gene-34.8-mRNA-1	Acyl-CoA N-acyltransferase family proteins	Indirect but plausible pigmentation modifier	Anthocyanin acylation can affect pigment stability/color, so acyltransferase-like genes are worth a cautious look.	Low	NAT family: 68.34%, 398 aa, 0.0, 563	This is not specifically a BAHD anthocyanin acyltransferase; may have unrelated acyl-transfer function.	Domain classification; phylogeny against known anthocyanin acyltransferases; metabolite profiling for acylated anthocyanins.

### Sheet: Notes
Workbook	globular.xlsx
Source	Ranked candidate table derived from the full Globular.raw.tsv BLAST-hit analysis in this chat.
Rows in ranked table	15
Caution	Candidate ranking is based on Arabidopsis annotation plus BLAST quality; validation is required.
