## Supplemental File 2 for "Genetic architectures of floral pigment and patterning in hybrid monkeyflowers": lowerpropspotscenter.xlsx

### Sheet: Ranked candidates
Rank	Query ID	Best Arabidopsis hit or hits	Putative functional category	Why this gene is relevant	Evidence strength	Main BLAST evidence	Pressure-test / caveat	Suggested follow-up validation
1	genemark-scaffold_16-processed-gene-71.43-mRNA-1	AT5G66230.2 / AT5G66230.1, chalcone-flavanone isomerase family protein; AT3G51230.1, same family best-match annotation	Core anthocyanin biosynthesis	Most direct pathway hit in the file: a CHI/CHI-like chalcone-flavanone isomerase family protein can sit near the entry point of flavonoid/anthocyanin biosynthesis.	Medium	AT5G66230.1 - 41.09% identity; alignment 275 aa; E=7e-36; bitscore 134; AT3G51230.1 - 44.24% identity; alignment 165 aa; E=8e-25; bitscore 100	The hit is to a chalcone-flavanone isomerase family member, not an exact TT5/CHI symbol; non-canonical CHI-like proteins can be family relatives without the same pathway role.	Reciprocal BLAST and phylogeny against canonical CHI/TT5 and CHI-like proteins; check expression in pigmented vs unpigmented spots; test enzyme motifs or function if possible.
2	maker-scaffold_16-augustus-gene-7.31-mRNA-2	R2R3-MYB family hits including MYB105/MYB117/MYB110 plus anthocyanin-related MYB113, PAP1/MYB75, MYB90/PAP2, MYB114, TT2/MYB123, WER, GL1, and MYBL2	Anthocyanin regulation	Single strongest regulatory candidate: the query repeatedly hits MYB transcription factors, including known anthocyanin/promoter regulators and epidermal patterning MYBs.	Medium	AT1G69560.1 - 32.48% identity; alignment 234 aa; E=1e-32; bitscore 123; AT5G14750.1 - 41.41% identity; alignment 99 aa; E=5e-23; bitscore 94.4; AT3G27920.1 - 36.44% identity; alignment 118 aa; E=2e-22; bitscore 93.2; AT5G35550.1 - 41.51% identity; alignment 106 aa; E=3e-20; bitscore 87.4; AT1G66370.1 - 35.71% identity; alignment 140 aa; E=6e-19; bitscore 83.2; AT1G56650.1 - 35.11% identity; align…	MYB DNA-binding domains are short and conserved; the top hits are not exclusively anthocyanin MYBs, so this could be a general MYB rather than a PAP/MYB113 ortholog.	Build an R2R3-MYB phylogeny including PAP1/MYB75, MYB90, MYB113, MYB114, TT2, WER, and GL1; inspect bHLH-interaction motifs and compare expression with pigment domains.
3	genemark-scaffold_16-processed-gene-7.41-mRNA-1	AT5G07990.1 TT7/CYP75B1/D501, with stronger non-anthocyanin CYP82C-family hits above it	Core anthocyanin biosynthesis	TT7/CYP75B1 is the flavonoid 3-prime hydroxylase class; a related P450 could affect anthocyanin hue or precursor profile.	Medium	AT4G31940.1 - 49.53% identity; alignment 527 aa; E=5e-172; bitscore 501; AT5G07990.1 - 35.83% identity; alignment 533 aa; E=6e-96; bitscore 304	The best BLAST hits are CYP82C P450s, not TT7; P450 families are large and functional assignment from BLAST alone is risky.	Phylogeny within plant CYP75/CYP82 families; reciprocal BLAST; look for coexpression with other flavonoid genes and pigmentation intensity.
4	maker-scaffold_16-snap-gene-49.40-mRNA-1	AT3G02100.1 generic UDP-glycosyltransferase; AT5G17050.1 UGT78D2; AT5G54060.1 UF3GT	Pigment transport/storage/modification	Anthocyanins are commonly stabilized by glycosylation; this query has long UGT-family alignments and weak but interpretable hits to flavonoid glycosyltransferases.	Medium	AT3G02100.1 - 45.27% identity; alignment 455 aa; E=1e-131; bitscore 402; AT5G17050.1 - 25.84% identity; alignment 418 aa; E=1e-30; bitscore 125; AT5G54060.1 - 27.09% identity; alignment 406 aa; E=4e-18; bitscore 87.8	The best hit is a generic UDP-glycosyltransferase and the UF3GT percent identity is low; substrate specificity cannot be inferred confidently.	UGT phylogeny with known anthocyanin/flavonoid UGTs; test expression in colored tissue; metabolite profiling for glycosylated anthocyanins.
5	genemark-scaffold_16-processed-gene-30.49-mRNA-1	AT5G65640 bHLH093 and other bHLHs; weak anthocyanin/patterning subhits to TT8/BHLH42, EGL3, and GL3	Anthocyanin regulation	bHLH proteins partner with MYB and WD40 proteins in the MBW regulatory complex controlling anthocyanin and epidermal traits.	Low	AT5G65640.1 - 66.86% identity; alignment 175 aa; E=3e-68; bitscore 221; AT4G09820.1 - 30.06% identity; alignment 163 aa; E=2e-08; bitscore 55.8; AT1G63650.3 - 50.00% identity; alignment 50 aa; E=3e-07; bitscore 52.4; AT5G41315.1 - 40.28% identity; alignment 72 aa; E=1e-06; bitscore 50.1	Anthocyanin-specific bHLH hits are short and low bitscore; this may be a non-anthocyanin bHLH rather than TT8/GL3/EGL3 ortholog.	bHLH phylogeny focused on TT8/GL3/EGL3 clade; check expression and motif conservation; test interaction with candidate MYB if experimentally feasible.
6	genemark-scaffold_16-processed-gene-51.120-mRNA-1	AT3G16520 UGT88A1 and other UGTs; weaker AT5G17050 UGT78D2 subhit	Pigment transport/storage/modification	A second UGT-family candidate; possible role in flavonoid/anthocyanin modification, though less directly supported than the rank-4 UGT.	Low	AT3G16520.3 - 33.64% identity; alignment 330 aa; E=2e-44; bitscore 164; AT5G17050.1 - 29.43% identity; alignment 265 aa; E=7e-21; bitscore 95.1	Top hits are not clearly anthocyanin-specific UGTs; UGT substrate specificity is difficult to infer from BLAST alone.	Include in UGT phylogeny; compare expression with anthocyanin accumulation; annotate catalytic PSPG box and substrate-recognition residues.
7	genemark-scaffold_16-processed-gene-51.119-mRNA-1	AT5G54060.1 UF3GT plus several generic UDP-glycosyltransferase superfamily hits	Pigment transport/storage/modification	Short but specific-looking UF3GT hit; could be another flavonoid glycosyltransferase candidate.	Low	AT5G54060.1 - 39.62% identity; alignment 106 aa; E=4e-14; bitscore 70.5; AT4G27570.1 - 44.04% identity; alignment 109 aa; E=1e-15; bitscore 75.1	The alignment is only about 106-109 aa, so it may represent a conserved UGT fragment rather than a full functional ortholog.	Check full-length gene model quality; inspect for complete UGT domains; phylogeny and expression validation before prioritizing for functional assays.
8	maker-scaffold_16-snap-gene-44.7-mRNA-1	SERK/BAK receptor kinase family hits; AT1G11130.1 SUB/SCM/SRF9 subhit	Pattern formation / spatial regulation	SCM/SUB is a known receptor-like kinase in epidermal cell-pattern contexts; receptor kinases can participate in local spatial signaling.	Low	AT1G34210.1 - 32.43% identity; alignment 296 aa; E=9e-37; bitscore 147; AT1G11130.1 - 27.43% identity; alignment 350 aa; E=9e-28; bitscore 120	The best hits are SERK/BAK family kinases rather than SCM; RLKs are large families and not necessarily pigment-pattern regulators.	Kinase-domain and extracellular-domain phylogeny; check whether expression is epidermal/spot-localized; test genetic association with spot boundaries.
9	genemark-scaffold_16-processed-gene-20.26-mRNA-1	AT1G27740 RSL4; AT4G33880 RSL2; AT1G66470 RHD6	Pattern formation / spatial regulation	RHD6/RSL bHLHs regulate root-hair epidermal differentiation; such mobile/fate-control regulators are plausible spatial-pattern candidates, though not pigment-specific.	Low	AT1G27740.1 - 49.23% identity; alignment 65 aa; E=7e-11; bitscore 60.8; AT4G33880.1 - 42.68% identity; alignment 82 aa; E=1e-10; bitscore 60.8; AT1G66470.1 - 48.21% identity; alignment 56 aa; E=3e-07; bitscore 50.4	The alignments are very short, likely domain-level; relevance to anthocyanin spots is indirect and requires independent evidence.	Confirm full-length bHLH model; phylogeny with RHD6/RSL clade; examine whether expression aligns with epidermal spot initiation zones.
10	maker-scaffold_16-snap-gene-21.95-mRNA-1	AT4G36630.1 EMB2754, Vacuolar sorting protein 39	Pigment transport/storage/modification	Anthocyanin visibility depends on vacuolar trafficking/storage; this is a strong BLAST hit to a vacuolar sorting protein.	Medium	AT4G36630.1 - 67.79% identity; alignment 1012 aa; E=0.0; bitscore 1345	VPS39 is a general trafficking factor, not an anthocyanin-specific transporter; perturbation could affect many cellular processes.	Look for pigment-sector expression or variants; assess vacuolar morphology/pigment sequestration; deprioritize unless genetic/expression data connect it to pigment pattern.
11	genemark-scaffold_16-processed-gene-31.90-mRNA-1	AT5G61480.1 PXY and other LRR receptor-like kinases, including HSL1-like family hits	Pattern formation / spatial regulation	Strong RLK hit to spatial signaling-related receptor families; could be involved in prepatterning or boundary signaling upstream of pigment domains.	Low	AT5G61480.1 - 41.11% identity; alignment 973 aa; E=0.0; bitscore 710; AT1G28440.1 - 41.01% identity; alignment 973 aa; E=0.0; bitscore 673	High-quality BLAST does not equal pigment relevance; this is a broad LRR-RLK family with many developmental roles.	Only prioritize if expression/QTL evidence links it to spots; map to LRR-RLK phylogeny and test whether it marks pigment-domain boundaries.
12	genemark-scaffold_16-processed-gene-31.92-mRNA-1	AT5G65710.1 HSL2; AT4G28490.1 HAE/RLK5; AT3G19700.1 IKU2	Pattern formation / spatial regulation	Another strong receptor-like kinase candidate; receptor/peptide signaling can generate spatial outputs, but this is indirect for pigmentation.	Low	AT5G65710.1 - 51.39% identity; alignment 973 aa; E=0.0; bitscore 859; AT4G28490.1 - 43.61% identity; alignment 963 aa; E=0.0; bitscore 674; AT3G19700.1 - 37.71% identity; alignment 1005 aa; E=4e-178; bitscore 548	HAE/HSL/IKU-like roles are not anthocyanin-specific; could be a generic developmental kinase unrelated to spot formation.	Prioritize only with spot-linked expression/segregation; test for domain-specific expression and compare with other LRR-RLKs.
13	maker-scaffold_16-augustus-gene-45.34-mRNA-1	Protein kinase/PERK/RHS10/SERK/BAK/BIK1 family hits	Pattern formation / spatial regulation	Kinase hits include root-hair-specific and receptor/coreceptor-like proteins; possible epidermal signaling candidate, but not anthocyanin-specific.	Low	AT5G38560.1 - 65.68% identity; alignment 472 aa; E=0.0; bitscore 599; AT1G70460.1 - 66.57% identity; alignment 338 aa; E=1e-159; bitscore 483; AT2G13790.1 - 48.86% identity; alignment 307 aa; E=7e-82; bitscore 276	This looks like a broad kinase-family match; root-hair annotations may not imply spot patterning.	Use expression/association data to decide; domain phylogeny before naming it as a patterning regulator.
14	maker-scaffold_16-snap-gene-45.98-mRNA-1	AT5G15900 TBL19; AT5G15890 TBL21; other TRICHOME BIREFRINGENCE-LIKE proteins	Indirect but plausible pigmentation modifier	TBL proteins affect cell wall/epidermal properties; they could modify pigment visibility or epidermal surface context rather than pigment synthesis.	Low	AT5G15900.1 - 62.29% identity; alignment 350 aa; E=1e-150; bitscore 474; AT5G15890.1 - 57.83% identity; alignment 351 aa; E=1e-141; bitscore 453; AT3G28150.1 - 44.09% identity; alignment 347 aa; E=1e-94; bitscore 315	Trichome/cell-wall annotations are not anthocyanin annotations; likely a structural modifier unless expression/phenotype points to spots.	Check whether expression is epidermal and spot-specific; assess cell morphology or cuticle/cell-wall differences in pigmented regions.
15	maker-scaffold_16-snap-gene-21.92-mRNA-1	Major facilitator superfamily proteins; AT3G03090 VGT1 vacuolar glucose transporter subhit	Pigment transport/storage/modification	Vacuolar sugars and transport can influence anthocyanin stabilization or vacuolar environment; this is a possible storage/visibility modifier.	Low	AT1G75220.1 - 64.86% identity; alignment 481 aa; E=0.0; bitscore 564; AT3G03090.1 - 31.33% identity; alignment 249 aa; E=2e-16; bitscore 81.6	The strongest hits are generic major facilitator proteins, and the VGT1 hit is much weaker; not a known anthocyanin transporter.	Confirm transporter subfamily by phylogeny; test localization and expression in pigmented sectors before functional claims.
16	genemark-scaffold_16-processed-gene-19.44-mRNA-1	Syntaxins including SYP112, SYP111, SYP121, SYP123, and weak VAM3/SYP22 t-SNARE hit	Pigment transport/storage/modification	Vesicle/vacuolar trafficking could affect pigment delivery/storage, making this an indirect storage candidate.	Low	AT2G18260.1 - 61.59% identity; alignment 302 aa; E=3e-128; bitscore 371; AT3G11820.2 - 43.50% identity; alignment 246 aa; E=6e-63; bitscore 204; AT5G46860.1 - 28.95% identity; alignment 76 aa; E=4e-06; bitscore 47.4	Syntaxins are general trafficking proteins; this is not an anthocyanin-specific localization gene.	Do not prioritize without expression, mutant, or localization evidence tied to pigment cells; check whether the gene is broadly expressed.
17	genemark-scaffold_16-processed-gene-75.23-mRNA-1	CYP71B/CYP76C-family P450s; weaker AT5G07990 TT7/CYP75B1 and AT2G30490 C4H subhits	Indirect but plausible pigmentation modifier	P450s can alter phenylpropanoid/flavonoid metabolism; this one has weak hits to TT7/CYP75B1 and C4H-like enzymes.	Low	AT3G26210.1 - 50.55% identity; alignment 182 aa; E=1e-48; bitscore 167; AT5G07990.1 - 45.65% identity; alignment 184 aa; E=6e-39; bitscore 140; AT2G30490.1 - 36.25% identity; alignment 160 aa; E=4e-25; bitscore 102	The best hits are not known anthocyanin enzymes; short P450 alignments can be misleading for pathway assignment.	P450 phylogeny and expression analysis; deprioritize unless it clusters with CYP75/CYP73 or shows strong pigment-linked expression.
18	genemark-scaffold_16-processed-gene-7.56-mRNA-1	CYP82G1/CYP81D-family P450s; weaker AT2G30490 C4H/CYP73A5 hit	Indirect but plausible pigmentation modifier	C4H is upstream phenylpropanoid metabolism, which can affect flavonoid precursor availability; this query only weakly points there.	Low	AT3G25180.1 - 42.67% identity; alignment 457 aa; E=3e-124; bitscore 377; AT2G30490.1 - 26.45% identity; alignment 465 aa; E=1e-42; bitscore 160	The strongest hits are CYP82/CYP81, not C4H; this is at most an indirect phenylpropanoid candidate.	Use CYP phylogeny and expression data; do not label as anthocyanin biosynthesis without stronger support.

### Sheet: Best bets
Priority	Query ID	Concise reasoning
1	genemark-scaffold_16-processed-gene-71.43-mRNA-1	Best direct enzyme-like pathway hit: CHI/CHI-like chalcone-flavanone isomerase family evidence.
2	maker-scaffold_16-augustus-gene-7.31-mRNA-2	Best regulatory hit: repeated MYB hits including PAP/MYB113/MYB90/MYB114/TT2 plus WER/GL1 patterning MYBs.
3	genemark-scaffold_16-processed-gene-7.41-mRNA-1	Possible TT7/CYP75B1-like flavonoid hydroxylase, but top hits are other P450s.
4	maker-scaffold_16-snap-gene-49.40-mRNA-1	Most credible glycosyltransferase/modification candidate, with long UGT alignments and UGT78D2/UF3GT subhits.
5	genemark-scaffold_16-processed-gene-30.49-mRNA-1	Possible MBW-complex bHLH candidate because TT8/EGL3/GL3 appear, but only as weak subhits.
6	genemark-scaffold_16-processed-gene-51.120-mRNA-1	Second UGT-family candidate with UGT78D2 subhit; follow after rank-4 UGT.
7	genemark-scaffold_16-processed-gene-51.119-mRNA-1	UF3GT-like short UGT fragment; useful if gene model can be extended or expression is spot-specific.
8	maker-scaffold_16-snap-gene-44.7-mRNA-1	SCM/SUB-like receptor kinase subhit; plausible spatial signaling candidate but not pigment-specific.
9	genemark-scaffold_16-processed-gene-20.26-mRNA-1	RSL/RHD6-like bHLH patterning candidate; indirect and short alignment.
10	maker-scaffold_16-snap-gene-21.95-mRNA-1	Strong vacuolar sorting protein hit; plausible pigment-storage modifier if linked by expression/genetics.
11	genemark-scaffold_16-processed-gene-31.90-mRNA-1 / 31.92-mRNA-1	Strong LRR-RLK candidates for spatial signaling; only worth pursuing with spot-linked expression/QTL support.
12	maker-scaffold_16-snap-gene-45.98-mRNA-1	TBL/cell-wall/epidermal candidate; plausible visibility modifier rather than pigment pathway gene.

### Sheet: Do not overinterpret
Cautious category	Why to treat cautiously	Example from this file	What would strengthen it
Generic WD40 hits	Do not equate any WD40 repeat protein with TTG1/MBW regulation.	genemark-scaffold_16-processed-gene-31.88-mRNA-1 has strong generic transducin/WD40 hits but no exact TTG1 hit.	Needs exact TTG1/MBW clade phylogeny and expression support.
Generic MYB and bHLH domain matches	Short DNA-binding domains create many plausible but non-specific hits.	MYB candidate and bHLH candidate include anthocyanin subhits, but most evidence is domain-level.	Use phylogenies and motif tests before assigning PAP/TT8-like function.
Generic UGT hits	UGTs are large substrate-diverse families; flavonoid substrate specificity cannot be inferred from weak BLAST alone.	maker-scaffold_16-snap-gene-49.40-mRNA-1 and genemark-scaffold_16-processed-gene-51.120-mRNA-1.	Prioritize only if they cluster with anthocyanin/flavonoid UGTs and are spot-expressed.
Chorismate mutase false MATE-looking text	The string “MATE” can occur inside unrelated words such as mutase; it is not evidence for a MATE transporter.	maker-scaffold_16-snap-gene-51.74-mRNA-1 hits CM1/CM3/CM2 chorismate mutases.	Ignore as pigment transporter unless a true MATE/TT12 family hit appears.
Serine hydroxymethyltransferase and histone methyltransferase hits	These are not flavonoid O-methyltransferases just because “methyltransferase” appears.	maker-scaffold_16-augustus-gene-29.53-mRNA-2 and related methyltransferase hits.	Look specifically for OMT/flavonoid methyltransferase family annotations.
TPR/PPR proteins from peptide keyword hits	“Peptide” in TPR/PPR annotations is not peptide signaling or reaction-diffusion patterning evidence.	Multiple PPR/TPR-rich queries have many keyword hits but no pigment/pathway specificity.	Only consider peptide signaling if there is a receptor/ligand family match and spatial expression evidence.
HCT/SDT acyltransferase-like hits	HCT is phenylpropanoid/lignin-related and low-identity here; not a clear anthocyanin acyltransferase.	augustus_masked-scaffold_16-processed-gene-7.0-mRNA-1 and snap_masked-scaffold_16-processed-gene-6.44-mRNA-1.	Requires phylogeny with known anthocyanin acyltransferases and metabolite evidence.
Very generic LRR receptor-like kinases	RLKs can mediate spatial signaling, but most are not pigment patterning genes.	genemark-scaffold_16-processed-gene-31.90/31.92 and maker-scaffold_16-augustus-gene-45.34.	Prioritize only with spot-specific expression, genetic association, or known epidermal-patterning clade placement.
Protein of unknown function / broad superfamily labels	Broad annotations do not support anthocyanin function without a recognizable pathway/regulatory family.	Any hit labeled only as superfamily protein or unknown function.	Need domain architecture, reciprocal BLAST, and expression/genetic evidence.

### Sheet: Missing expected genes
Expected gene/class	Observed in this BLAST result file?	Notes
CHS / TT4	No clear exact hit detected	No AT5G13930/TT4/CHS hit in this BLAST file.
CHI / TT5	No clear exact hit detected	No canonical AT3G55120/TT5 hit; one CHI-like chalcone-flavanone isomerase family candidate appears.
F3H / TT6	No clear exact hit detected	No AT3G51240/TT6 hit detected.
F3'H / TT7 / CYP75B1	Detected, caveated	Two queries hit AT5G07990/TT7/CYP75B1, but stronger top hits belong to other P450 families.
FLS / flavonol synthase	No clear exact hit detected	No obvious FLS hit in this BLAST file.
DFR / TT3	No clear exact hit detected	No AT5G42800/DFR/TT3 hit detected.
ANS / LDOX / TT18	No clear exact hit detected	No AT4G22880/ANS/LDOX/TT18 hit detected.
UF3GT / UGT78D2 / flavonoid UGTs	Detected, weak-to-medium	UF3GT and UGT78D2 subhits appear in UGT-family candidates, but some are short or low-identity.
Anthocyanin OMTs / acyltransferases	No clear direct hit detected	Only generic methyltransferase or HCT/SDT-like hits; not clear anthocyanin OMT/acyltransferase evidence.
TT19 / anthocyanin GST	No clear exact hit detected	No TT19/GST-like anthocyanin transporter hit detected.
TT12 / MATE transporter	No clear exact hit detected	No true TT12/MATE transporter hit detected; chorismate mutase hits should not be interpreted as MATE.
AHA10 / TT13 / vacuolar proton pump	No clear exact hit detected	No AT1G17260/AHA10/TT13 hit detected.
PAP1/MYB75, MYB90, MYB113, MYB114	Detected, weak-to-medium	All appear as subhits to one MYB-family query, not as unambiguous full-length top hits.
TT8 / GL3 / EGL3 bHLHs	Detected, weak	All appear as short, low-bitscore subhits to one bHLH-family query.
TTG1 / WD40 MBW component	No clear exact hit detected	Generic WD40 hits are present, but no exact TTG1 hit was found.
MYBL2 / SPL repressors	Weak MYBL2 only; no clear SPL repressor evidence	MYBL2 appears as a short subhit to the MYB query; splicing-factor “SPL” strings are not SPL transcription factors.
WER / GL1 / GL2 / CPC / TRY / ETC patterning genes	WER and GL1 detected; others not clear	WER and GL1 are on the MYB query; no clear GL2/CPC/TRY/ETC exact hits detected.
SCM/SUB, RSL4/RHD6 spatial regulators	Detected, weak	SCM and RSL/RHD6 subhits appear and are plausible patterning leads, but support is indirect.

### Sheet: Method
Item	Value
Input file	/mnt/data/LowerPropSpotsCenter.raw.tsv
BLAST rows scanned	9340
Unique query IDs	182
Grouping rule	Rows were grouped by query_id; redundant isoforms and related family hits were consolidated before interpretation.
Ranking rule	Ranks combine biological relevance to anthocyanin/patterning with BLAST quality; direct pathway/regulator evidence outranks generic developmental or trafficking evidence.
Caution rule	Short alignments, generic family annotations, large gene families, and substring keyword artifacts were de-prioritized.
Absence rule	“Missing” means absent from this BLAST result file only; it does not imply absence from the genome or transcriptome.
Evidence labels	High = direct anthocyanin/patterning role plus strong BLAST; Medium = interpretable but caveated; Low = indirect, generic, weak, or short alignment.
