## Supplemental File 2 for "Genetic architectures of floral pigment and patterning in hybrid monkeyflowers": Up_quad1.xlsx

### Sheet: Ranked candidates
Rank	Query ID	Best Arabidopsis hit or hits	Putative functional category	Why this gene is relevant	Evidence strength	Main BLAST evidence	Pressure-test / caveat	Suggested follow-up validation
1	genemark-scaffold_17-processed-gene-124.117-mRNA-1	RAX3/MYB84, MYB68, RAX2/MYB38; also TT2/MYB123, WER, GL1, MYB113, MYB114, PAP1/MYB75, MYB90	Anthocyanin regulation	Strong R2R3-MYB transcription-factor signal. The most specific anthocyanin/patterning evidence is a cluster of hits to TT2/MYB123 and PAP/MYB113/114-like regulators, plus GL1/WER-like epidermal patterning MYBs. This is the best regulatory candidate in the file.	High	Top MYB hits: RAX3/MYB84 84.75% over 118 aa, E=8e-71, bits=225; MYB68 83.90%/118 aa, E=5e-70, bits=225. Anthocyanin/pattern hits: TT2/MYB123 54.13%/109 aa, E=2e-36, bits=134; WER 56.19%/105 aa, E=2e-36, bits=132; MYB113 52.59%/116 aa, E=1e-33, bits=125; PAP1/MYB75 and MYB90 56.19%/105 aa, E=2e-31, bits=120.	The best BLAST hits are not PAP1/MYB75 or MYB113/114; they are other R2R3-MYBs. The alignment is mostly the conserved MYB domain, so anthocyanin specificity needs expression/phylogeny validation.	Prioritize full-length ORF check, R2R3-MYB phylogeny including PAP/TT2/GL1/WER clades, qPCR/RNA-seq in pigmented vs non-pigmented tissue, and coexpression with DFR/ANS/UGTs.
2	genemark-scaffold_17-processed-gene-138.65-mRNA-1	AUX1/WAV5/PIR1/MAP1; LAX1/LAX2/LAX3	Pattern formation / spatial regulation	Very strong auxin influx carrier hit. Auxin transport can help establish spatial prepatterns and feedback domains, making this a plausible pigmentation-patterning modifier rather than a pigment enzyme.	High	AUX1 85.65% over 467 aa, E=0.0, bits=781; LAX1 82.46%/479 aa, E=0.0, bits=759; LAX2 77.52%/467 aa, E=0.0, bits=700; LAX3 75.69%/469 aa, E=0.0, bits=699.	Strong evidence for auxin transport, not for anthocyanin pathway identity. Could affect many developmental traits without directly controlling pigment domains.	Map expression spatially across pigmented/unpigmented domains; test correlation with auxin-response reporters/markers; compare allele/expression differences across patterned phenotypes.
3	maker-scaffold_17-snap-gene-134.40-mRNA-1	ARF19, ARF7/NPH4, ARF6, ARF8, ARF5/MP; ETT/ARF3 also present	Pattern formation / spatial regulation	Strong auxin response factor/transcriptional regulator candidate. ARFs can translate auxin gradients into spatial gene-expression domains, so this is a credible indirect patterning candidate.	High	ARF19 74.04% over 416 aa, E=0.0, bits=588; ARF7/NPH4 70.75%/424 aa, E=0.0, bits=566; ARF6 73.98%/342 aa, E=7e-160, bits=500; ARF8 72.51%/342 aa, E=9e-160, bits=494; ETT/ARF3 47.86%/351 aa, E=2e-93, bits=313.	This is not anthocyanin-specific. It is a broad developmental regulator, so pigmentation effects would likely be indirect or context-dependent.	Test whether expression boundaries align with pigment boundaries; examine downstream anthocyanin regulator expression after perturbation; include phylogeny to identify ARF subclade.
4	genemark-scaffold_17-processed-gene-124.110-mRNA-1	UDP-glycosyltransferase superfamily; UGT75/UGT78D/UF3GT-like hits	Pigment transport/storage/modification	A glycosyltransferase candidate with secondary hits to UGT78D and UF3GT-like flavonoid glucosyltransferases. Anthocyanin glycosylation is important for stability, solubility, and visible pigmentation.	Medium	Top UGT hits: AT2G36970 60.90% over 289 aa, E=2e-122, bits=363; AT2G28080 55.59%/286 aa, E=4e-107, bits=323. Flavonoid-relevant hits: UGT78D2 28.57%/259 aa, E=2e-33, bits=128; UGT78D1 30.30%/264 aa, E=2e-30, bits=119; UF3GT 29.27%/246 aa, E=8e-22, bits=95.1.	The best hits are generic UGTs, not the flavonoid UGTs. UGTs are a large family with many substrates.	Build UGT phylogeny with known flavonoid UGTs; assay expression with pigmentation; if feasible, test enzyme activity on anthocyanidins/flavonols.
5	maker-scaffold_17-snap-gene-125.103-mRNA-1	UGT73C-like UDP-glycosyltransferases; weaker UGT78D/UF3GT-like hits	Pigment transport/storage/modification	Strong UGT-family hit with weaker but interpretable matches to flavonoid glycosyltransferases. Could modify pigment molecules, although current BLAST evidence points more generally to UGT73-like activity.	Medium	Top hits: AT2G36770 50.52% over 481 aa, E=2e-145, bits=456; UGT73C2 51.36%/479 aa, E=3e-144, bits=453; UGT73C1 49.27%/477 aa, E=3e-142, bits=447. Flavonoid-relevant: UGT78D1 26.26%/396 aa, E=8e-30, bits=125; UGT78D2 27.11%/284 aa, E=2e-26, bits=115; UF3GT 24.82%/407 aa, E=6e-22, bits=100.	Best hits are not anthocyanin-specific. Could be a detoxification or hormone/metabolite UGT rather than a pigment UGT.	Perform UGT family phylogeny; check coexpression with anthocyanin biosynthetic genes; consider targeted metabolite profiling for glycosylated anthocyanins.
6	maker-scaffold_17-snap-gene-137.2-mRNA-1	GSTU8/GSTU7/GSTU1/GSTU5/GSTU2 tau-class glutathione S-transferases	Pigment transport/storage/modification	GSTs are plausible anthocyanin transport/storage candidates because some plant GSTs help pigment sequestration. This query has clear GST-family support, though not to the canonical Arabidopsis TT19/GSTF12.	Medium	GSTU8 52.38% over 210 aa, E=2e-75, bits=237; GSTU7 49.47%/188 aa, E=3e-59, bits=195; GSTU1 50.53%/188 aa, E=3e-54, bits=182; GSTU5 50.53%/190 aa, E=5e-54, bits=181.	Tau-class GSTs are not the same as TT19/GSTF12. BLAST alone cannot show anthocyanin binding or vacuolar delivery.	Check for TT19/GSTF-like clade placement; assay expression in pigmented tissues; test anthocyanin accumulation/localization if knocked down or overexpressed.
7	maker-scaffold_17-snap-gene-126.3-mRNA-1	CYP76G/CYP76C P450s; TT7/CYP75B1 hit	Core anthocyanin biosynthesis	Possible flavonoid 3'-hydroxylase-like P450 candidate because it has a substantial TT7/CYP75B1 hit, but the top hits are CYP76 family rather than CYP75B1.	Medium	Top P450: CYP76G1 59.88% over 481 aa, E=0.0, bits=550. TT7/CYP75B1: 39.29% over 504 aa, E=6e-94, bits=313.	Cytochrome P450s are a very large family; the best match is not TT7. It may be unrelated to flavonoid hydroxylation.	Build a CYP phylogeny including CYP75B1 and CYP76s; test expression with pigmentation and flavonoid hydroxylation profiles.
8	maker-scaffold_17-snap-gene-133.53-mRNA-1	CYP83B1/CYP71 P450s; TT7/CYP75B1 hit	Core anthocyanin biosynthesis	A second possible TT7-like flavonoid hydroxylase candidate, but less specific than rank 7 because top hits are CYP83/CYP71 rather than CYP75B1.	Medium	Top P450: CYP83B1 45.68% over 475 aa, E=1e-133, bits=414. TT7/CYP75B1: 36.59% over 481 aa, E=6e-83, bits=279.	Better BLAST support exists for non-TT7 P450 subfamilies, so the anthocyanin-pathway interpretation is uncertain.	Use CYP subfamily phylogeny; inspect conserved CYP75 motifs; compare expression and flavonoid hydroxylation metabolites.
9	genemark-scaffold_17-processed-gene-134.111-mRNA-1	Protein kinases; TMK1 and SCM/SUB-like receptor kinase hits	Pattern formation / spatial regulation	Possible spatial signaling candidate. It has interpretable hits to TMK1 and SCM/SUB, genes/classes associated with auxin-linked signaling or epidermal patterning logic, but top hits are generic protein kinases.	Medium	Top kinase: AT2G07180 70.23% over 383 aa, E=0.0, bits=550. Relevant hits: TMK1 39.27%/303 aa, E=5e-65, bits=226; SCM/SUB 35.23%/298 aa, E=5e-52, bits=187.	A broad kinase hit can easily be a false patterning lead. The best matches are not the named patterning receptors.	Kinase/RLK phylogeny; spatial expression assay; test whether expression is domain-specific before functional work.
10	maker-scaffold_17-snap-gene-139.262-mRNA-1	Protein kinases; TMK1/RKF-like receptor kinase hits	Pattern formation / spatial regulation	Another plausible receptor-like kinase/spatial signaling candidate with a TMK1 hit. It could affect domain formation indirectly through auxin/cell-cell signaling.	Medium	Top kinase: AT5G01020 78.75% over 433 aa, E=0.0, bits=660. Relevant hits: TMK1 39.80%/294 aa, E=5e-65, bits=226; RKF1 42.42%/297 aa, E=2e-63, bits=221; RKF3 39.74%/302 aa, E=3e-60, bits=209.	Top hits are generic kinases. No direct anthocyanin or established pigment-patterning evidence.	Resolve RLK subclade; prioritize only if expression or genetic association maps to pigment domains.
11	maker-scaffold_17-augustus-gene-136.84-mRNA-1	LAC1/LAC6/LAC14; TT10/LAC15 hit	Pigment transport/storage/modification	Laccases can affect oxidation/polymerization of phenolics and seed-coat pigment chemistry. This query has a strong laccase signal and a substantial TT10/LAC15 hit, so it is a plausible pigment chemistry/stability modifier.	Medium	LAC1 52.30% over 564 aa, E=0.0, bits=570; LAC6 44.27%/576 aa, E=2e-168, bits=495; TT10/LAC15 45.26%/548 aa, E=2e-146, bits=438.	Laccases often act in lignin/cell-wall phenolics; TT10 is more directly tied to proanthocyanidin/seed-coat oxidation than anthocyanin patterning.	Check tissue expression; compare lignin/proanthocyanidin vs anthocyanin phenotypes; test correlation with pigment browning/stability.
12	maker-scaffold_17-augustus-gene-136.91-mRNA-1	LAC17/LAC2/LAC4/LAC10/LAC11	Indirect but plausible pigmentation modifier	Very strong laccase-family hit. Could influence phenolic oxidation or cell-wall environment affecting pigment visibility, but evidence is indirect.	Medium	LAC17 77.08% over 576 aa, E=0.0, bits=887; LAC2 68.72%/569 aa, E=0.0, bits=786; LAC4 56.69%/568 aa, E=0.0, bits=633; LAC10 56.76%/562 aa, E=0.0, bits=610.	No specific anthocyanin-pathway or TT10 top hit; likely general laccase biology.	Follow up only if expression/metabolites indicate phenolic-pigment roles; otherwise deprioritize relative to MYB/UGT/GST candidates.
13	maker-scaffold_17-augustus-gene-138.17-mRNA-1	LAC4/IRX12, LAC10, LAC16, LAC11	Indirect but plausible pigmentation modifier	Strong laccase-family candidate; plausible phenolic/cell-wall or pigment-oxidation modifier, not a core anthocyanin gene.	Medium	LAC4/IRX12 71.35% over 541 aa, E=0.0, bits=766; LAC10 68.28%/558 aa, E=0.0, bits=737; LAC16 64.60%/531 aa, E=0.0, bits=669; LAC11 55.06%/563 aa, E=0.0, bits=613.	Likely cell-wall/lignin-related laccase. Pigmentation relevance is indirect.	Treat as secondary unless pigment stability, browning, or phenolic polymerization is part of the phenotype.
14	snap_masked-scaffold_17-processed-gene-134.60-mRNA-1	SHT, HCT; weak AACT1 anthocyanin acyltransferase hit	Pigment transport/storage/modification	A hydroxycinnamoyl/acyltransferase-family candidate. Anthocyanin acylation can affect pigment stability and hue, but the best hits are SHT/HCT, not AACT1.	Low	SHT 53.59% over 459 aa, E=1e-180, bits=517; HCT 39.35%/460 aa, E=1e-107, bits=329; AACT1 23.35%/484 aa, E=7e-17, bits=82.8.	The anthocyanin acyltransferase evidence is weak and the best hits point to hydroxycinnamoyl/spermidine metabolism.	Use BAHD/acyltransferase phylogeny; test acylated anthocyanin profiles; deprioritize if no acylated pigments are detected.
15	genemark-scaffold_17-processed-gene-139.86-mRNA-1	bHLH-family hits; weak TT8/EGL3/MYC2-like hits	Anthocyanin regulation	Possible bHLH regulatory candidate. TT8/EGL3/GL3-class bHLHs are anthocyanin regulators, but here the relevant hits are short and weak.	Low	Top bHLH-like hits: AT3G21330 52.63% over 76 aa, E=6e-21, bits=88.2; IND1 60.34%/58 aa, E=5e-19, bits=81.3. Relevant hits: MYC2 43.48%/46 aa, E=9e-07, bits=47.8; EGL3 36.54%/52 aa, E=1e-06, bits=47.4; TT8 44.68%/47 aa, E=1e-06, bits=47.4.	The TT8/EGL3 evidence is a short conserved bHLH-domain match and could be nonspecific. This should not be treated as a strong anthocyanin regulator without more evidence.	Recover full-length sequence; bHLH phylogeny; test coexpression with MYB candidate and anthocyanin structural genes.
16	maker-scaffold_17-snap-gene-133.55-mRNA-1	HMA heavy-metal ATPases; weak AHA10/H+-ATPase-like hits	Pigment transport/storage/modification	Vacuolar pH/proton transport can influence anthocyanin color, and AHA10 is an anthocyanin-related proton pump in Arabidopsis seed coat. This query, however, is mainly a heavy-metal ATPase.	Low	Top hits: HMA2 57.52% over 791 aa, E=0.0, bits=883; HMA4 59.81%/739 aa, E=0.0, bits=869. AHA10 hit: 23.60%/572 aa, E=9e-19, bits=91.7.	The best evidence supports HMA heavy-metal transport, not AHA10. Pigment relevance is speculative unless vacuolar pH/metal effects are implicated.	Measure vacuolar pH/pigment hue; check if sequence clusters with HMA or H+-ATPase clades; deprioritize unless phenotype suggests pH/ion effects.
17	genemark-scaffold_17-processed-gene-130.87-mRNA-1	ABC-2/ABCG transporter family	Pigment transport/storage/modification	Strong ABC transporter hit. Transporters can affect pigment movement or cellular compartmentalization, but no specific TT12/MATE or known anthocyanin transporter hit is present.	Low	AT5G06530 ABC-2 transporter 78.79% over 594 aa, E=0.0, bits=874; AT3G52310 ABC-2 transporter 72.29%/599 aa, E=0.0, bits=791; ABCG14 48.94%/613 aa, E=3e-165, bits=492.	ABC family is large and nonspecific; no direct anthocyanin transporter assignment.	Only follow if expression/localization points to pigmented cells; test transporter subfamily phylogeny and metabolite transport phenotype.
18	maker-scaffold_17-augustus-gene-127.84-mRNA-1	PDR/ABCG transporters including PDR11/PDR6/PDR12/PEN3	Pigment transport/storage/modification	Very strong PDR/ABCG transporter hit. Could modify metabolite movement or stress signaling, but pigment relevance is indirect.	Low	PDR11 68.72% over 1432 aa, E=0.0, bits=1990; PDR6 70.00%/1390 aa, E=0.0, bits=1967; PDR12/ABCG40 58.05%/1385 aa, E=0.0, bits=1631; PEN3/ABCG36 57.18%/1413 aa, E=0.0, bits=1570.	Not a known anthocyanin transporter in this BLAST evidence. Large ABC/PDR family makes function transfer risky.	Treat as secondary; prioritize only if transcript/protein localization is pigment-domain specific or metabolomics suggests transporter effect.
19	genemark-scaffold_17-processed-gene-126.122-mRNA-1	ATHB/homeobox family; weak GL2/HDG1 hit	Pattern formation / spatial regulation	Homeobox/HD-ZIP regulators can affect epidermal identity; weak GL2-like signal gives a possible epidermal patterning link.	Low	Top: ATHB51/LMI1 62.81% over 121 aa, E=2e-33, bits=122; ATHB22 61.73%/81 aa, E=2e-29, bits=110. GL2 35.00%/60 aa, E=1e-06, bits=48.1; HDG1 32.76%/116 aa, E=2e-06, bits=48.1.	GL2 evidence is weak/short; most hits are other homeobox proteins. Not anthocyanin-specific.	Use homeobox phylogeny; examine epidermal expression; follow only if pigment pattern maps to epidermal cell fate.
20	genemark-scaffold_17-processed-gene-124.92-mRNA-1	SCM/SUB/SRF9 receptor-like kinase	Pattern formation / spatial regulation	SCM/SUB-like receptor kinase hit may connect to epidermal patterning, but the evidence is moderate and stands alone.	Low	SCM/SUB/SRF9 33.55% over 310 aa, E=8e-39, bits=148.	Single moderate hit in a large LRR-RLK family. Could be a generic receptor-like kinase rather than a patterning regulator.	RLK phylogeny and spatial expression are required before functional prioritization.

### Sheet: Best bets
Priority	Query ID	Best-bet reason	Follow-up emphasis
1	genemark-scaffold_17-processed-gene-124.117-mRNA-1	Most interpretable anthocyanin-regulatory candidate: R2R3-MYB with hits to TT2/MYB123 and PAP/MYB113/114-like regulators plus epidermal MYBs.	Phylogeny + pigmented-domain expression + coexpression with structural genes.
2	genemark-scaffold_17-processed-gene-124.110-mRNA-1	Best flavonoid-modification candidate: UGT with secondary UGT78D/UF3GT-like hits.	UGT phylogeny, anthocyanin glycoside profiling, expression.
3	maker-scaffold_17-snap-gene-125.103-mRNA-1	Second strong UGT-family candidate; less anthocyanin-specific but robust BLAST support.	Substrate-specificity/phylogeny before functional claims.
4	maker-scaffold_17-snap-gene-137.2-mRNA-1	Clear GST candidate; plausible pigment sequestration/localization role, though not TT19.	Check clade against TT19/GSTF and expression in pigmented tissues.
5	maker-scaffold_17-snap-gene-126.3-mRNA-1	Most plausible TT7-like P450 candidate, but top hit is CYP76G1.	CYP phylogeny and flavonoid hydroxylation metabolite data.
6	maker-scaffold_17-snap-gene-133.53-mRNA-1	Second TT7-like P450 candidate with substantial TT7 hit but stronger non-TT7 P450 matches.	Phylogeny to distinguish CYP75B from CYP83/CYP71.
7	genemark-scaffold_17-processed-gene-138.65-mRNA-1	Strong auxin influx transporter; a good patterning candidate if anthocyanin domains track developmental/auxin domains.	Spatial expression and auxin-response markers.
8	maker-scaffold_17-snap-gene-134.40-mRNA-1	Strong ARF transcription factor; plausible regulator of spatial prepatterning upstream of pigment regulators.	Expression boundary and perturbation/coexpression tests.
9	genemark-scaffold_17-processed-gene-134.111-mRNA-1	Best RLK/spatial-signaling candidate because it includes both TMK1-like and SCM/SUB-like hits.	RLK phylogeny and domain-specific expression.
10	maker-scaffold_17-augustus-gene-136.84-mRNA-1	Best phenolic oxidation/stability candidate because it has a strong TT10/LAC15-related hit among laccases.	Pigment stability/phenolic polymerization assays.
11	snap_masked-scaffold_17-processed-gene-134.60-mRNA-1	Possible acyltransferase-related pigment-modification candidate, but AACT1 hit is weak.	BAHD/acyltransferase phylogeny and acylated-anthocyanin profiling.
12	genemark-scaffold_17-processed-gene-139.86-mRNA-1	Only bHLH/TT8/EGL3-like regulatory signal found, but weak and short; follow only after stronger candidates.	Full-length recovery and bHLH phylogeny.

### Sheet: Do not overinterpret
Item / query or category	Why it sounds relevant	Why to be cautious	Recommended handling
FLS2 hits such as AT5G46330	The symbol resembles FLS/flavonol synthase	Arabidopsis FLS2 is the flagellin receptor, not flavonol synthase. Several FLS2/RLK hits should not be counted as flavonoid biosynthesis genes.	Treat as receptor-like kinase/pathogen-signaling hits, not core flavonoid genes.
Generic WD40/transducin hits, including maker-scaffold_17-augustus-gene-127.89-mRNA-1 and maker-scaffold_17-augustus-gene-135.94-mRNA-1	WD40 proteins include TTG1, a flavonoid/trichome regulator	These hits are generic WD40-repeat proteins; no convincing TTG1 hit was detected in the file.	Do not call them TTG1/MBW complex members without phylogeny or reciprocal BLAST.
MYB3R / generic MYB hits, including maker-scaffold_17-snap-gene-135.118-mRNA-1 and -mRNA-2	MYB proteins include anthocyanin regulators	Top hits are MYB3R cell-cycle/general MYB proteins; anthocyanin MYB hits are lower and mostly conserved domain matches.	Secondary regulatory candidates only; prioritize query 124.117 first.
Short bHLH matches	TT8/GL3/EGL3 are anthocyanin bHLH regulators	The TT8/EGL3 hits for query 139.86 are only ~47-52 aa with E-values around 1e-06.	Do not treat as a strong TT8 ortholog until full-length sequence/phylogeny supports it.
Broad UGT families	Anthocyanins require glycosylation	The best UGT hits are not necessarily flavonoid UGTs; substrate specificity cannot be inferred from generic UGT matches.	Keep the two UGT candidates, but validate with phylogeny and metabolite data.
Broad ABC/PDR transporters	Transporters can influence pigment movement/localization	Strong BLAST hits are to large ABC/PDR families, not TT12/MATE or a specific anthocyanin transporter.	Treat as low-priority unless expression is pigment-domain specific.
Laccases	Phenolic oxidation can alter pigment/stability	Most laccases are involved in lignin/cell-wall processes; anthocyanin patterning is not implied.	Keep TT10/LAC15-like laccase as secondary; avoid over-ranking other laccases.
Kinases/RLKs in general	Cell-cell signaling can produce spatial patterns	Most protein kinase hits are nonspecific; Turing-like logic is not supported by BLAST alone.	Only flag RLKs with named patterning/auxin-related hits and validate spatial expression.
AHA10/H+-ATPase weak hit	Vacuolar pH changes pigment color	Query 133.55 is much better supported as an HMA heavy-metal ATPase than AHA10.	Treat as speculative pH/ion modifier, not a high-confidence anthocyanin gene.
MATE keyword matches	TT12/MATE is relevant to flavonoid transport	Search hits using MATE can be misleading because words like maternally can match; no convincing TT12/MATE transporter was identified.	Do not report MATE/TT12 presence from this file.

### Sheet: Missing expected genes
Expected gene/class	Status in this BLAST result file	Interpretation
CHS/TT4	No convincing hit detected	Do not infer absence from the genome; only absent from this BLAST output.
CHI/TT5	No convincing hit detected	Could be absent from the up-quadrant set, filtered out, or not represented in this file.
F3H/TT6	No convincing hit detected	No strong flavanone 3-hydroxylase hit was seen.
DFR/TT3	No convincing hit detected	A key late anthocyanin gene appears absent from this result file.
ANS/LDOX/TT18	No convincing hit detected	A key late anthocyanin gene appears absent from this result file.
F3'H/TT7/CYP75B1	Present only as non-top P450 hits	Queries 126.3 and 133.53 have substantial TT7 hits, but top hits are other CYP families.
UF3GT/UGT78/UGT75 flavonoid UGTs	Present as weak-to-medium secondary hits	Queries 124.110 and 125.103 are UGT candidates but not clean flavonoid UGT orthologs by BLAST alone.
TT19/GSTF12	No convincing TT19/GSTF12 hit detected	Only a tau-class GST candidate was detected.
TT12/MATE	No convincing hit detected	No interpretable TT12/MATE transporter hit in this file.
TTG1/WD40	No convincing TTG1 hit detected	Generic WD40 hits should not be treated as TTG1.
PAP1/MYB75, MYB90, MYB113, MYB114	Domain-level hits present	Best represented by query 124.117; specificity requires phylogeny.
TT8/GL3/EGL3	Only weak short bHLH-domain hits	Query 139.86 has weak TT8/EGL3-like hits; not high-confidence.
FLS/flavonol synthase	No convincing FLS1/flavonol synthase hit detected	Do not confuse FLS2 flagellin receptor hits with flavonol synthase.
AHA10/TT13	Weak secondary hit only	Query 133.55 is primarily an HMA ATPase hit.

### Sheet: Methods
Item	Value
Input file	Up_quadI.raw.tsv
Rows scanned	16,903 BLAST rows
Query IDs scanned	406 query IDs
Grouping rule	All hits were grouped by query ID before interpretation; redundant isoform/locus hits were consolidated by biological function.
Ranking rule	Prioritized biological relevance to anthocyanin/patterning plus BLAST quality; penalized short alignments, generic family annotations, non-top hits, and large nonspecific families.
Interpretation scope	This workbook reports the strongest interpretable candidates from this BLAST result file, not all possible genes in the genome/transcriptome.
