## Supplemental File 2 for "Genetic architectures of floral pigment and patterning in hybrid monkeyflowers": Up_quadII.xlsx

### Sheet: Ranked candidates
Rank	Query ID	Best Arabidopsis hit or hits	Putative functional category	Why this gene is relevant	Evidence strength	Main BLAST evidence	Pressure-test / caveat: why this could be a false lead	Suggested follow-up validation
1	maker-scaffold_20-augustus-gene-6.30-mRNA-2	AT3G55120.1 TT5/A11/CFI (chalcone-flavanone isomerase); additional CHI-family hits AT5G66230/AT5G66220	Core anthocyanin biosynthesis	Best hit is Arabidopsis TT5/CHI, a core entry enzyme for flavonoid/anthocyanin biosynthesis. Multiple CHI-family hits support the same function.	High	60.68% id; 234 aa; E=2e-97; bit=288.0	Arabidopsis also contains CHI-like proteins; verify that the full-length protein clusters with bona fide CHI rather than a CHI-like paralog.	Check reciprocal best hit/phylogeny with CHI proteins; test expression in pigmented vs unpigmented tissue; verify coexpression with DFR/ANS/TT19.
2	maker-scaffold_20-snap-gene-7.154-mRNA-1	GST phi family including AT5G17220.1 TT19/GSTF12; also GSTF7/GSTF8/GSTF6/GSTF3/GSTF2	Pigment transport/storage/modification	TT19/GSTF12 is a known anthocyanin-associated GST; this query has strong full-length GST-phi hits and a substantial TT19 hit.	Medium	40.76% id; 211 aa; E=6e-49; bit=169.0	The closest hits are other GSTF proteins, not TT19 itself; GST phi family members can have many detoxification roles unrelated to anthocyanin transport.	Build a GSTF phylogeny including TT19 orthologs; test whether expression tracks anthocyanin accumulation; assay subcellular pigment localization after knockdown/overexpression.
3	maker-scaffold_20-snap-gene-28.87-mRNA-1	AT5G42800.1 DFR/TT3 plus AT1G61720.1 BAN; many NAD(P)-binding reductase hits	Core anthocyanin biosynthesis	Contains good hits to DFR/TT3 and BAN, enzymes in late flavonoid/proanthocyanidin metabolism; DFR is directly upstream of anthocyanidins.	Medium	39.51% id; 324 aa; E=6e-71; bit=228.0	The highest-scoring hits are generic NAD(P)-binding reductases and cinnamoyl-CoA reductases; orthology to DFR is not proven by BLAST alone.	Use phylogeny with DFR, BAN, CCR, and DRL sequences; inspect DFR catalytic motifs; measure expression with anthocyanin intensity and profile dihydroflavonols/anthocyanins.
4	genemark-scaffold_20-processed-gene-33.118-mRNA-1	R2R3-MYB hits including MYB75/PAP1, MYB90/PAP2, MYB113, MYB114, TT2/MYB123, MYB12, GL1, WER	Anthocyanin regulation	This is the main anthocyanin-regulator candidate: it matches the conserved MYB domain of several Arabidopsis anthocyanin/flavonoid and epidermal-patterning MYBs.	Medium	50.48% id; 105 aa; E=5e-34; bit=129.0	The MYB alignments are short and MYB domains are highly conserved; the best overall hits are not the anthocyanin MYBs, so functional assignment is ambiguous.	Recover the full R2R3-MYB sequence, check subgroup motifs, infer a MYB phylogeny, and test whether transcript abundance correlates with pigment pattern boundaries.
5	snap_masked-scaffold_20-processed-gene-12.24-mRNA-1	AT4G09820.1 TT8/BHLH42; AT1G63650 EGL3; AT5G41315 GL3	Anthocyanin regulation	Hits the bHLH partners of the MYB-bHLH-WD40 flavonoid regulatory complex; TT8/GL3/EGL3 also overlap with epidermal cell-fate patterning logic.	Medium	68.97% id; 87 aa; E=6e-34; bit=122.0	Only the conserved bHLH region aligns strongly; many bHLHs share this domain and the alignment is under 100 aa.	Confirm full-length bHLH domain architecture and phylogeny; test coexpression/interaction with candidate MYB and WD40 partners; use promoter activity across pigmented domains.
6	maker-scaffold_20-augustus-gene-38.104-mRNA-1	Strong AT2G30490.1 C4H/CYP73A5 hit; lower but relevant AT5G07990.1 TT7/CYP75B1 hit	Indirect but plausible pigmentation modifier	Strongly matches C4H, an upstream phenylpropanoid enzyme; also has a relevant TT7/F3H-related P450 hit that could affect flavonoid hydroxylation/color branch flux.	Medium	32.59% id; 448 aa; E=7e-61; bit=211.0	The best BLAST hit is C4H, not TT7; this may be a general phenylpropanoid P450 rather than an anthocyanin-hydroxylation gene.	Separate CYP73/C4H and CYP75/TT7 homologs by phylogeny; assay flavonoid hydroxylation profiles and expression in colored tissues.
7	genemark-scaffold_20-processed-gene-12.23-mRNA-1	AT3G63170.1 and AT2G26310 CHI-family proteins	Core anthocyanin biosynthesis	A second strong chalcone-flavanone isomerase-family query; could represent a CHI-like paralog relevant to flavonoid flux.	Medium	57.14% id; 287 aa; E=4e-95; bit=285.0	No exact TT5 hit for this query; CHI-like proteins are not always core catalytic CHI enzymes.	Phylogenetic placement with type I/II CHI and CHI-like proteins; compare expression with the stronger TT5 candidate.
8	maker-scaffold_20-snap-gene-18.109-mRNA-1	2OG oxygenase family with lower hits to FLS1, LDOX/ANS/TT18, and F3H/TT6	Core anthocyanin biosynthesis	Matches the 2-oxoglutarate oxygenase family that includes F3H, FLS, and ANS/LDOX; these enzymes control branch flux into flavonols and anthocyanins.	Low	30.56% id; 301 aa; E=2e-34; bit=135.0	Top hits are generic 2OG oxygenases with higher scores than F3H/FLS/ANS, so the exact flavonoid enzyme identity is unclear.	Run a 2OG oxygenase phylogeny and motif inspection; test whether expression follows anthocyanin onset rather than unrelated 2OG functions.
9	genemark-scaffold_20-processed-gene-17.89-mRNA-1	2OG oxygenase family with lower hits to LDOX/ANS/TT18 and related F3H/FLS enzymes	Core anthocyanin biosynthesis	A second 2OG oxygenase candidate with a detectable ANS/LDOX hit; could be involved in late flavonoid oxidation but is not specific from BLAST alone.	Low	28.03% id; 346 aa; E=9e-34; bit=130.0	Best hits are generic 2OG oxygenases; BLAST alone cannot distinguish LDOX, F3H, FLS, and many unrelated 2OG enzymes.	Resolve with phylogeny and active-site motifs; compare expression and metabolite changes at pigmented vs non-pigmented regions.
10	maker-scaffold_20-augustus-gene-28.91-mRNA-1	MATE efflux family proteins including FRD3/MAN1	Pigment transport/storage/modification	MATE transporters can participate in vacuolar secondary-metabolite transport; the query is a strong, full-length MATE-like transporter.	Medium	64.65% id; 512 aa; E=2e-172; bit=499.0	No TT12 hit is present for this query or the file; the best hits are generic MATE/FRD3-like transporters, not a known anthocyanin transporter.	Phylogenetically compare against TT12 and flavonoid MATEs; test localization to tonoplast and expression in pigmented epidermis.
11	genemark-scaffold_20-processed-gene-8.41-mRNA-1	ABCC/MRP multidrug resistance-associated proteins, including MRP4/MRP10/MRP5/MRP3	Pigment transport/storage/modification	Strong full-length ABCC/MRP transporter hits; ABCC transporters are plausible vacuolar/secondary-metabolite transport modifiers.	Medium	66.42% id; 1489 aa; E=0.0; bit=1980.0	ABCC/MRP is a very large family with many substrates; no BLAST evidence ties this specifically to anthocyanins.	Check tonoplast localization, coexpression with anthocyanin genes, and pigment accumulation after knockdown; avoid interpreting without expression support.
12	maker-scaffold_20-snap-gene-42.3-mRNA-1	AT1G78900 VHA-A, vacuolar ATP synthase subunit A	Indirect but plausible pigmentation modifier	Vacuolar pH strongly affects anthocyanin color and stability; this query is an excellent VHA-A hit.	Medium	91.01% id; 623 aa; E=0.0; bit=1130.0	VHA-A is a central housekeeping proton-pump component; a strong BLAST hit does not imply pigment-specific patterning.	Measure vacuolar pH in patterned tissue, test whether expression varies spatially, and validate with pH-sensitive dyes plus anthocyanin profiling.
13	maker-scaffold_20-snap-gene-23.41-mRNA-1	UDP-glycosyltransferase superfamily including TT15/UGT80B1	Pigment transport/storage/modification	A strong UGT-family hit; glycosylation can influence anthocyanin solubility, stability, and storage.	Low	57.14% id; 483 aa; E=0.0; bit=576.0	This is TT15/UGT80B1, not an obvious anthocyanidin UGT78/UGT79-type hit; UGT families are broad and substrate specificity is hard to infer.	Do a UGT phylogeny with anthocyanidin/flavonoid UGTs and test enzyme substrate specificity or coexpression with late anthocyanin genes.
14	genemark-scaffold_20-processed-gene-15.45-mRNA-1	AHA10 hit among many P-type ATPases; strongest hits are Ca2+-ATPases and other E1-E2 ATPases	Indirect but plausible pigmentation modifier	AHA10/proton-pump activity can affect vacuolar pigmentation phenotypes; this query has a detectable long AHA10 hit.	Low	25.76% id; 722 aa; E=8e-45; bit=177.0	The top hits are not AHA10 but Ca2+ or generic E1-E2 ATPases; the low identity makes this a weak pigment-specific lead.	Confirm P-type ATPase subfamily by phylogeny; test vacuolar pH and pigment accumulation before interpreting as AHA10-like.
15	genemark-scaffold_20-processed-gene-41.43-mRNA-1	AT3G03090 VGT1, vacuolar glucose transporter 1; other MFS sugar transporters	Indirect but plausible pigmentation modifier	Vacuolar sugar transport can indirectly affect anthocyanin storage, osmotic context, and vacuolar physiology.	Low	59.01% id; 444 aa; E=7e-148; bit=439.0	This is not a known core anthocyanin transporter; sugar transport is a broad indirect mechanism.	Look for spatial expression in pigmented cells and test whether perturbation changes vacuolar storage or anthocyanin concentration.
16	maker-scaffold_20-snap-gene-33.115-mRNA-1	AT5G61160 AACT1, anthocyanin 5-aromatic acyltransferase 1	Pigment transport/storage/modification	Annotation directly mentions anthocyanin acyltransferase, which could affect pigment stability or hue.	Low	23.54% id; 378 aa; E=2e-11; bit=67.0	BLAST support is weak: low identity and modest E-value; acyltransferases are large and functionally diverse.	Prioritize only if expression is pigment-associated; validate with acylated anthocyanin metabolite profiles and acyltransferase phylogeny.
17	maker-scaffold_20-augustus-gene-22.66-mRNA-1	AT1G11130 SUB/SCM receptor-like kinase among many protein kinase hits	Pattern formation / spatial regulation	SCM/SUB is a recognized epidermal patterning receptor-like kinase; could be relevant to spatial prepatterning rather than pigment biosynthesis.	Low	37.54% id; 293 aa; E=1e-53; bit=199.0	The query mostly matches broad protein kinase family members; SCM is not an anthocyanin gene and the patterning link is indirect.	Use RLK phylogeny and expression mapping across pigment boundaries; test whether cell fate/epidermal pattern markers change with pigment domains.
18	maker-scaffold_20-augustus-gene-39.70-mRNA-1	AT2G37260 TTG2/WRKY44	Anthocyanin regulation	TTG2/WRKY44 participates in seed coat/trichome-related regulatory networks downstream of MBW logic; could modify epidermal/pigment traits.	Low	76.19% id; 63 aa; E=7e-25; bit=107.0	The alignment is short and WRKY domains are conserved; this should not be treated as a strong TTG2 ortholog without full-length support.	Check full-length WRKY architecture and phylogeny; test expression in patterned epidermis and association with other MBW genes.
19	genemark-scaffold_20-processed-gene-48.37-mRNA-1	HD-ZIP IV / homeobox hits including weak GL2; strong ATHB15/ATHB8/PHB/REV-type hits	Pattern formation / spatial regulation	HD-ZIP IV/homeobox genes can influence epidermal identity; GL2 is an epidermal patterning regulator, so this is a possible spatial-regulation lead.	Low	20.71% id; 647 aa; E=2e-14; bit=77.4	The best hits are not GL2 but other HD-ZIP/START proteins; the GL2 hit has low identity and modest bit score.	Resolve HD-ZIP subfamily identity by phylogeny; use in situ/promoter reporter data to test spatial relation to pigment domains.
20	genemark-scaffold_20-processed-gene-6.104-mRNA-1	AFB3/AFB2/AFB5 auxin signaling F-box proteins	Pattern formation / spatial regulation	Strong auxin receptor/co-receptor hits; auxin can shape spatial developmental patterning, which could indirectly affect pigment domains.	Low	60.77% id; 571 aa; E=0.0; bit=723.0	This is a broad hormone-signaling gene, not anthocyanin-specific; strong BLAST quality does not make it a pigment gene.	Only pursue if expression or genotype correlates with pigment boundary formation; test auxin response markers alongside anthocyanin markers.
21	maker-scaffold_20-augustus-gene-7.90-mRNA-1	GH3.17 and GH3.6/DFL1 auxin-responsive GH3 proteins	Indirect but plausible pigmentation modifier	Auxin-responsive GH3 genes may alter local hormone state and thereby indirectly affect patterning or stress-associated pigmentation.	Low	54.97% id; 604 aa; E=0.0; bit=642.0	GH3 genes are broad auxin metabolism/signaling modifiers; no direct anthocyanin function is supported by BLAST.	Validate only if spatial expression aligns with pigment pattern and auxin reporters or hormone perturbations affect the phenotype.

### Sheet: Best bets
Rank	Query ID	Concise reasoning	Key caveat
1	maker-scaffold_20-augustus-gene-6.30-mRNA-2	Best single core-pathway hit: TT5/CHI with strong, long BLAST evidence.	Still verify it is catalytic CHI rather than CHI-like.
2	maker-scaffold_20-snap-gene-7.154-mRNA-1	Most compelling transport/storage lead: GST phi family with a TT19/GSTF12 hit.	Closest hits are other GSTFs, so phylogeny is needed.
3	maker-scaffold_20-snap-gene-28.87-mRNA-1	Best late-pathway reductase candidate because it hits DFR/TT3 and BAN.	Many stronger generic NAD(P)-reductase hits make DFR assignment uncertain.
4	genemark-scaffold_20-processed-gene-33.118-mRNA-1	Best MYB regulatory candidate, hitting MYB75/MYB90/MYB113/MYB114 plus GL1/WER/MYB12/TT2-like regulators.	Evidence is mostly the conserved MYB domain, not full-length orthology.
5	snap_masked-scaffold_20-processed-gene-12.24-mRNA-1	Best bHLH/MBW candidate, with TT8/EGL3/GL3 hits.	Alignment is short, so bHLH family ambiguity is high.
6	maker-scaffold_20-augustus-gene-38.104-mRNA-1	Best P450/flavonoid-hydroxylation-adjacent candidate; strong C4H plus lower TT7/CYP75B1 evidence.	May be upstream C4H rather than TT7/F3H function.
7	genemark-scaffold_20-processed-gene-12.23-mRNA-1	Second CHI-family candidate that could affect flavonoid flux.	No exact TT5 hit; could be CHI-like.
8	maker-scaffold_20-augustus-gene-28.91-mRNA-1	Strong MATE transporter worth checking for tonoplast/pigment-storage involvement.	No TT12 hit, so pigment relevance is indirect.
9	genemark-scaffold_20-processed-gene-8.41-mRNA-1	Strong ABCC/MRP transporter that could modify vacuolar secondary-metabolite storage.	Very broad transporter family; needs expression/localization support.
10	maker-scaffold_20-snap-gene-42.3-mRNA-1	VHA-A proton-pump candidate; vacuolar pH can strongly alter anthocyanin visibility.	Likely housekeeping; not pigment-specific without spatial expression.
11	maker-scaffold_20-snap-gene-18.109-mRNA-1 and genemark-scaffold_20-processed-gene-17.89-mRNA-1	Two 2OG oxygenase candidates with lower FLS/F3H/ANS-like hits.	Top hits are generic 2OG oxygenases, so treat as secondary follow-up.

### Sheet: Do not overinterpret
Gene/category to treat cautiously	Reason not to overinterpret
Generic MYB hits	Many MYB hits reflect a conserved DNA-binding domain. Do not call MYB75/MYB90/MYB113/MYB114 orthology without full-length R2R3-MYB phylogeny and subgroup motifs.
Generic bHLH hits	TT8/GL3/EGL3 hits are biologically interesting but under 100 aa. Short bHLH-domain alignments can mislead.
GST family hits	GSTs are strong transport/storage candidates only when they cluster with TT19-like GSTFs. Other GSTs often function in detoxification/stress.
UGT80B1/TT15 and generic UGTs	A strong UGT hit is not equivalent to anthocyanidin glycosyltransferase. UGT78/UGT79-like hits were not detected by name in this file.
AACT1/acyltransferase-like hit	The anthocyanin acyltransferase annotation is tempting, but the BLAST support is weak and acyltransferases are broad.
MATE and ABCC transporters	Transporter families are large and multi-substrate. No exact TT12 hit was detected, so transporter candidates require localization and expression evidence.
Vacuolar ATPases and proton pumps	They can alter pigment visibility through pH, but they are often housekeeping genes. Spatial expression or phenotype data is essential.
Receptor-like kinases, SCM, FER/ANX-like hits	These may affect spatial patterning, but most kinase hits are generic. Do not interpret ordinary RLKs as Turing-pattern genes without spatial-feedback evidence.
Auxin/cytokinin/JAZ signaling hits	Hormone signaling can influence patterning, but BLAST hits to broad hormone genes are indirect and should not outrank direct biosynthesis/regulator candidates.
PAP1/PAP2 name ambiguity	Some Arabidopsis annotations use PAP for phytochrome-associated proteins, not production-of-anthocyanin-pigment MYBs. Use Arabidopsis IDs to distinguish the anthocyanin MYB75/MYB90 hits.
2OG oxygenase family	F3H, FLS, and LDOX/ANS belong to a large 2OG family. The listed 2OG candidates need phylogeny before assigning a specific enzyme.

### Sheet: Missing expected genes
Expected gene or class	Biological role	Status in this BLAST result file	Best query if detected	Main BLAST evidence	Interpretation
CHS/TT4	Core chalcone synthase	Not detected in this BLAST file			Do not infer absence from the genome; this only means no obvious hit was present in the uploaded BLAST result file.
TT5/CHI	Core chalcone-flavanone isomerase	Detected in BLAST file	maker-scaffold_20-augustus-gene-6.30-mRNA-2	60.68% id; 234 aa; E=2e-97; bit=288.0	Presence here means only that the Arabidopsis protein appeared as a BLAST hit; orthology/function still needs validation.
F3H/TT6	Core flavanone 3-hydroxylase	Detected in BLAST file	maker-scaffold_20-snap-gene-18.109-mRNA-1	32.08% id; 240 aa; E=4e-32; bit=129.0	Presence here means only that the Arabidopsis protein appeared as a BLAST hit; orthology/function still needs validation.
TT7/CYP75B1	Flavonoid 3-prime hydroxylase / P450 branch enzyme	Detected in BLAST file	maker-scaffold_20-augustus-gene-38.104-mRNA-1	32.59% id; 448 aa; E=7e-61; bit=211.0	Presence here means only that the Arabidopsis protein appeared as a BLAST hit; orthology/function still needs validation.
FLS1	Flavonol synthase / branch competitor	Detected in BLAST file	maker-scaffold_20-snap-gene-18.109-mRNA-1	30.56% id; 301 aa; E=2e-34; bit=135.0	Presence here means only that the Arabidopsis protein appeared as a BLAST hit; orthology/function still needs validation.
DFR/TT3	Late anthocyanin biosynthesis	Detected in BLAST file	maker-scaffold_20-snap-gene-28.87-mRNA-1	39.51% id; 324 aa; E=6e-71; bit=228.0	Presence here means only that the Arabidopsis protein appeared as a BLAST hit; orthology/function still needs validation.
ANS/LDOX/TT18	Late anthocyanin biosynthesis	Detected in BLAST file	maker-scaffold_20-snap-gene-18.109-mRNA-1	27.70% id; 343 aa; E=1e-32; bit=130.0	Presence here means only that the Arabidopsis protein appeared as a BLAST hit; orthology/function still needs validation.
UGT78D2	Anthocyanidin/flavonoid glycosyltransferase class	Not detected in this BLAST file			Do not infer absence from the genome; this only means no obvious hit was present in the uploaded BLAST result file.
UGT79B1	Anthocyanin glycosyltransferase class	Not detected in this BLAST file			Do not infer absence from the genome; this only means no obvious hit was present in the uploaded BLAST result file.
TT19/GSTF12	Anthocyanin-associated GST	Detected in BLAST file	maker-scaffold_20-snap-gene-7.154-mRNA-1	40.76% id; 211 aa; E=6e-49; bit=169.0	Presence here means only that the Arabidopsis protein appeared as a BLAST hit; orthology/function still needs validation.
TT12/MATE	Flavonoid/proanthocyanidin MATE transporter	Not detected in this BLAST file			Do not infer absence from the genome; this only means no obvious hit was present in the uploaded BLAST result file.
AHA10	Proton pump / vacuolar pigmentation modifier	Detected in BLAST file	genemark-scaffold_20-processed-gene-15.45-mRNA-1	25.76% id; 722 aa; E=8e-45; bit=177.0	Detected but weak or short/generic enough to treat cautiously.
MYB75/PAP1	Anthocyanin MYB regulator	Detected in BLAST file	genemark-scaffold_20-processed-gene-33.118-mRNA-1	49.55% id; 111 aa; E=2e-31; bit=122.0	Detected mostly through conserved regulatory domains; useful as candidate evidence, not definitive orthology.
MYB90/PAP2	Anthocyanin MYB regulator	Detected in BLAST file	genemark-scaffold_20-processed-gene-33.118-mRNA-1	49.55% id; 111 aa; E=3e-30; bit=118.0	Detected mostly through conserved regulatory domains; useful as candidate evidence, not definitive orthology.
MYB113	Anthocyanin MYB regulator	Detected in BLAST file	genemark-scaffold_20-processed-gene-33.118-mRNA-1	50.48% id; 105 aa; E=5e-34; bit=129.0	Detected mostly through conserved regulatory domains; useful as candidate evidence, not definitive orthology.
MYB114	Anthocyanin MYB regulator	Detected in BLAST file	genemark-scaffold_20-processed-gene-33.118-mRNA-1	50.45% id; 111 aa; E=1e-32; bit=121.0	Detected mostly through conserved regulatory domains; useful as candidate evidence, not definitive orthology.
TT8	bHLH MBW regulator	Detected in BLAST file	snap_masked-scaffold_20-processed-gene-12.24-mRNA-1	68.97% id; 87 aa; E=6e-34; bit=122.0	Detected mostly through conserved regulatory domains; useful as candidate evidence, not definitive orthology.
GL3	bHLH MBW / epidermal regulator	Detected in BLAST file	snap_masked-scaffold_20-processed-gene-12.24-mRNA-1	54.26% id; 94 aa; E=7e-23; bit=92.8	Detected mostly through conserved regulatory domains; useful as candidate evidence, not definitive orthology.
EGL3	bHLH MBW / epidermal regulator	Detected in BLAST file	snap_masked-scaffold_20-processed-gene-12.24-mRNA-1	57.14% id; 91 aa; E=2e-26; bit=102.0	Detected mostly through conserved regulatory domains; useful as candidate evidence, not definitive orthology.
TTG1	WD40 MBW regulator	Not detected in this BLAST file			Do not infer absence from the genome; this only means no obvious hit was present in the uploaded BLAST result file.
TTG2/WRKY44	WRKY downstream regulator	Detected in BLAST file	maker-scaffold_20-augustus-gene-39.70-mRNA-1	76.19% id; 63 aa; E=7e-25; bit=107.0	Detected but weak or short/generic enough to treat cautiously.
MYBL2	MYB repressor	Detected in BLAST file	genemark-scaffold_20-processed-gene-33.118-mRNA-1	50.77% id; 65 aa; E=6e-17; bit=79.7	Detected but weak or short/generic enough to treat cautiously.
SPL9	SPL regulator class	Not detected in this BLAST file			Do not infer absence from the genome; this only means no obvious hit was present in the uploaded BLAST result file.
GL1	Epidermal/trichome MYB patterning regulator	Detected in BLAST file	genemark-scaffold_20-processed-gene-33.118-mRNA-1	53.27% id; 107 aa; E=3e-38; bit=140.0	Detected mostly through conserved regulatory domains; useful as candidate evidence, not definitive orthology.
WER	Root hair/epidermal patterning MYB	Detected in BLAST file	genemark-scaffold_20-processed-gene-33.118-mRNA-1	52.10% id; 119 aa; E=2e-42; bit=150.0	Detected mostly through conserved regulatory domains; useful as candidate evidence, not definitive orthology.
GL2	HD-ZIP IV epidermal patterning regulator	Detected in BLAST file	genemark-scaffold_20-processed-gene-48.37-mRNA-1	20.71% id; 647 aa; E=2e-14; bit=77.4	Detected but weak or short/generic enough to treat cautiously.
CPC	Mobile MYB-like inhibitor in epidermal patterning	Not detected in this BLAST file			Do not infer absence from the genome; this only means no obvious hit was present in the uploaded BLAST result file.
TRY	Mobile MYB-like inhibitor in epidermal patterning	Not detected in this BLAST file			Do not infer absence from the genome; this only means no obvious hit was present in the uploaded BLAST result file.
ETC1	Mobile MYB-like inhibitor in epidermal patterning	Not detected in this BLAST file			Do not infer absence from the genome; this only means no obvious hit was present in the uploaded BLAST result file.
SCM/SUB	Epidermal patterning receptor-like kinase	Detected in BLAST file	maker-scaffold_20-augustus-gene-22.66-mRNA-1	37.54% id; 293 aa; E=1e-53; bit=199.0	Presence here means only that the Arabidopsis protein appeared as a BLAST hit; orthology/function still needs validation.

### Sheet: Scan summary
Item	Value
Input file	Up_quadII.raw.tsv
Rows scanned	33999
Unique query IDs scanned	809
Header detected	No; parsed as 13-column tab-delimited BLAST-like output
Candidate-selection approach	Rows were grouped by query ID. Redundant hits were consolidated by biological function. Ranking prioritizes known anthocyanin biology plus alignment length, identity, E-value, bit score, and specificity of annotation.
Main caution	Several regulators and patterning hits are based on conserved domains or broad families. They should be treated as candidates, not functional assignments.
Generated	2026-05-12 15:02
