## Supplemental File 2 for "Genetic architectures of floral pigment and patterning in hybrid monkeyflowers": Up_realedge.xlsx

### Sheet: Ranked_candidates
Rank	Query ID	Best Arabidopsis hit or hits	Putative functional category	Why this gene is relevant	Evidence strength	Main BLAST evidence	Pressure-test / caveat	Suggested follow-up validation
1	augustus_masked-scaffold_7-processed-gene-56.105-mRNA-1	AT1G56650.1 PAP1/MYB75; AT1G66390.1 PAP2/MYB90; AT1G66370.1 MYB113; AT1G66380.1 MYB114; also WER/GL1 and many generic MYBs	Anthocyanin regulation	R2R3-MYB transcription factor candidate with direct BLAST hits to Arabidopsis anthocyanin activator MYBs. Also has epidermal-patterning MYB hits, so it is relevant to both pigment intensity and possible spatial domains.	Medium	Top overall: AT5G52260.1 MYB19, 51.26% id, 199 aa, E=6e-57, bits=187.0. Anthocyanin-relevant hits: MYB113 51.79%/112 aa/E=1e-32/bits=122.0; PAP1/MYB75 55.34%/103 aa/E=1e-29/bits=114.0; MYB114 56.31%/103 aa/E=7e-31/bits=114.0; MYB90 55.34%/103 aa/E=9e-29/bits=112.0.	MYB DNA-binding domains are highly conserved, and the strongest overall hits are not PAP/MYB75-family genes. BLAST alone cannot separate anthocyanin activators from other R2R3-MYBs.	Build a MYB phylogeny including PAP1/MYB75, MYB90, MYB113, MYB114, GL1, WER, and MYBL2; check conserved R2R3 and activation/repression motifs; test expression in pigmented edge tissue; transiently overexpress or silence if feasible.
2	maker-scaffold_7-augustus-gene-56.51-mRNA-1	AT4G00730.1 ANL2/AHDP; AT3G61150.1 HDG1; AT4G04890.1 PDF2; AT4G21750.1 ATML1; AT1G79840 GL2	Pattern formation / spatial regulation	Strong HD-ZIP IV / START-domain transcription factor candidate. This class includes epidermal identity regulators; GL2/HDG/ATML1-like genes could affect which epidermal cells display pigment or form pigment-associated domains.	High	ANL2/AHDP 54.19% id, 716 aa, E=0.0, bits=723.0; HDG1 51.18%/723 aa/E=0.0/bits=701.0; ATML1 43.59%/764 aa/E=0.0/bits=589.0; GL2 38.87%/692 aa/E=1e-149/bits=459.0.	This is not an anthocyanin enzyme or a known core anthocyanin regulator. Relevance is spatial/epidermal and could be indirect or unrelated to pigment chemistry.	Map expression at tissue/cell resolution across pigmented vs non-pigmented regions; test whether genotype/expression correlates with pigment boundaries; inspect epidermal/trichome/root-hair phenotypes.
3	genemark-scaffold_7-processed-gene-58.132-mRNA-1	AT4G25640 DTX35/FFT; multiple MATE efflux proteins; AT3G59030.1 TT12/ATTT12	Pigment transport/storage/modification	Strong MATE transporter candidate with a good full-length TT12 hit. TT12-like MATEs are plausible candidates for flavonoid/anthocyanin or proanthocyanidin transport into storage compartments.	Medium	Top overall: DTX35 68.12% id, 483 aa, E=0.0, bits=616.0. TT12 hit: 40.41% id, 490 aa, E=5e-113, bits=347.0.	The best hit is DTX35 rather than TT12, and MATE transporters move many substrates. A MATE hit does not prove anthocyanin transport.	Place in a MATE/TT12/DTX phylogeny; test vacuolar or endomembrane localization; compare expression with anthocyanin accumulation; assay flavonoid transport if possible.
4	maker-scaffold_7-snap-gene-59.27-mRNA-1	AT3G16520 UGT88A1; AT1G30530 UGT78D1; AT5G17050 UGT78D2; AT5G54060 UF3GT	Pigment transport/storage/modification	UDP-glycosyltransferase candidate. Hits to UGT78D1/UGT78D2/UF3GT are relevant because glycosylation affects anthocyanin/flavonoid solubility, stability, and visible accumulation.	Medium	Top overall: UGT88A1 52.57% id, 409 aa, E=8e-125, bits=389.0. Flavonoid hits: UGT78D1 28.80%/382 aa/E=3e-33/bits=135.0; UGT78D2 30.61%/330 aa/E=9e-33/bits=133.0; UF3GT 32.74%/226 aa/E=2e-22/bits=102.0.	UGTs are a large family and the strongest hit is not an anthocyanin-specific UGT. Substrate specificity cannot be inferred confidently from these BLAST hits alone.	Run UGT phylogeny with known anthocyanin/flavonoid UGTs; compare expression with pigment; use LC-MS to look for altered glycosylated anthocyanins; perform enzyme assays with anthocyanidin substrates.
5	maker-scaffold_7-snap-gene-54.21-mRNA-1	AT4G25420 GA20OX1; AT5G08640 FLS1; AT3G51240 F3H/TT6; AT4G22880 LDOX/ANS/TT18	Core anthocyanin biosynthesis	2-oxoglutarate/Fe(II)-dependent oxygenase candidate with hits to flavonol synthase, flavanone 3-hydroxylase, and leucoanthocyanidin dioxygenase/ANS. These are core flavonoid/anthocyanin-branch enzymes.	Low	Top overall: GA20OX1 68.53% id, 340 aa, E=2e-172, bits=489.0. Flavonoid hits: FLS1 33.44%/326 aa/E=1e-43/bits=156.0; F3H/TT6 34.00%/300 aa/E=1e-42/bits=154.0; LDOX/ANS/TT18 30.06%/326 aa/E=1e-39/bits=145.0.	The strongest hits are gibberellin oxidases, not flavonoid enzymes. This could be a GA20OX-like gene rather than F3H/FLS/ANS.	Build a 2OG oxygenase phylogeny including GA20OX, F3H, FLS, and LDOX/ANS; check catalytic residues; quantify expression and anthocyanin intermediates; validate enzyme activity.
6	maker-scaffold_7-snap-gene-55.22-mRNA-1	AT3G61040 CYP76C7; AT5G07990 TT7/CYP75B1	Core anthocyanin biosynthesis	Cytochrome P450 candidate with a strong full-length hit to TT7/CYP75B1, the Arabidopsis flavonoid 3-prime hydroxylase affecting flavonoid/anthocyanin precursor hydroxylation and color.	Medium	Top overall: CYP76C7 33.55% id, 471 aa, E=9e-77, bits=256.0. TT7/CYP75B1: 30.30% id, 505 aa, E=1e-71, bits=243.0.	The top hit is a CYP76, and many P450s have similar domain-level BLAST matches. It may not be a CYP75/F3-prime-H enzyme.	Run a P450 phylogeny focused on CYP75/CYP76; inspect conserved P450 motifs; examine anthocyanin hydroxylation profiles; test expression in pigmented tissue.
7	genemark-scaffold_7-processed-gene-60.71-mRNA-1	AT3G59140 ABCC10/MRP14; AT1G04120 ABCC5/MRP5; AT3G21250 ABCC8/MRP6	Indirect but plausible pigmentation modifier	Very strong full-length ABCC/MRP transporter candidate. ABCC-type transporters can transport glutathione conjugates and secondary metabolites, so this is a plausible storage/transport modifier, but not a direct anthocyanin hit here.	Low	ABCC10/MRP14 66.76% id, 1411 aa, E=0.0, bits=1900.0; ABCC5/MRP5 45.96%/1299 aa/E=0.0/bits=1154.0; ABCC8/MRP6 44.14%/1382 aa/E=0.0/bits=1152.0.	No direct TT19/GST or named anthocyanin transporter evidence in the BLAST table. Many ABCCs have unrelated substrates.	Check subcellular localization and coexpression with anthocyanin biosynthesis genes; test whether expression correlates with pigment intensity; prioritize only if genetic mapping or expression supports it.
8	genemark-scaffold_7-processed-gene-58.118-mRNA-1	AT5G23940 HXXXD-type acyl-transferase; AT5G61160 AACT1 anthocyanin 5-aromatic acyltransferase	Pigment transport/storage/modification	BAHD/HXXXD acyltransferase candidate. The weak AACT1 hit is relevant because anthocyanin acylation can affect pigment stability, hue, and localization.	Low	Top overall: HXXXD-type acyl-transferase 62.81% id, 449 aa, E=0.0, bits=546.0. AACT1 hit: 24.12% id, 452 aa, E=2e-20, bits=94.0.	AACT1 similarity is weak, and the acyltransferase family is broad. This may modify non-pigment phenolics or other metabolites.	Create a BAHD/HXXXD acyltransferase phylogeny; assay acylated anthocyanins by LC-MS; test in vitro activity against anthocyanin substrates.
9	genemark-scaffold_7-processed-gene-61.27-mRNA-1	AT5G53210 SPCH; AT3G06120 MUTE; AT3G24140 FMA; weak AT4G09820 TT8/BHLH42	Pattern formation / spatial regulation	bHLH transcription-factor candidate. The strongest hits are stomatal lineage patterning regulators, while TT8 is a weak anthocyanin-regulator hit. This makes it a possible patterning/regulatory candidate rather than a strong pigment gene.	Low	SPCH 40.53% id, 227 aa, E=1e-38, bits=143.0; MUTE 70.77%/65 aa/E=2e-26/bits=105.0; FMA 66.20%/71 aa/E=2e-24/bits=103.0; TT8/BHLH42 40.98%/61 aa/E=6e-08/bits=54.3.	The bHLH domain is short and conserved. The TT8 hit is much weaker than the stomatal bHLH hits, so this should not be called TT8 without phylogenetic support.	Build a bHLH phylogeny with TT8, GL3/EGL3, SPCH/MUTE/FMA; examine interaction motifs; test expression in patterned tissues and possible interaction with the MYB candidate.
10	maker-scaffold_7-augustus-gene-59.44-mRNA-1	AT5G52830 WRKY27; AT2G37260 TTG2/WRKY44	Pattern formation / spatial regulation	WRKY transcription-factor candidate with a weak TTG2/WRKY44 hit. TTG2 is connected to seed coat/trichome/epidermal traits and may intersect with flavonoid visibility or patterning.	Low	Top overall: WRKY27 77.91% id, 86 aa, E=6e-41, bits=149.0. TTG2/WRKY44 46.51% id, 86 aa, E=2e-17, bits=82.8.	This is mostly a WRKY-domain match over a short region, and the top hit is not TTG2. It may be a generic WRKY unrelated to pigmentation.	Make a WRKY phylogeny; inspect whether it groups with TTG2/WRKY44; test expression/association with pigmented zones before functional follow-up.
11	genemark-scaffold_7-processed-gene-55.69-mRNA-1	Multiple generic MATE efflux proteins; weak AT3G59030 TT12/ATTT12	Pigment transport/storage/modification	Second MATE transporter candidate. It has very strong generic MATE hits and a lower-ranked TT12 hit, so it could be relevant to flavonoid transport but is weaker than the other MATE candidate.	Low	Top overall: AT4G23030 MATE efflux family protein 69.89% id, 455 aa, E=0.0, bits=538.0. TT12/ATTT12 30.99% id, 455 aa, E=6e-44, bits=164.0.	TT12 is not among the strongest hits; MATE proteins have many possible substrates. This is a broad transporter candidate only.	Prioritize only if expression/genetic data support it; run MATE phylogeny and subcellular localization; compare against the stronger TT12-like candidate above.
12	genemark-scaffold_7-processed-gene-61.16-mRNA-1	AT4G27950 CRF4; AT4G11140 CRF1; AT4G23750 CRF2/TMO3; other CRFs/AP2-ERFs	Pattern formation / spatial regulation	Cytokinin-response/AP2-ERF transcription-factor candidate. Hormone-response TFs can contribute to spatial prepatterning and growth domains, making this indirectly plausible for patterning.	Low	CRF4 37.80% id, 410 aa, E=6e-45, bits=160.0; CRF1 45.45%/176 aa/E=4e-36/bits=135.0; CRF2/TMO3 33.24%/346 aa/E=1e-33/bits=129.0.	No direct anthocyanin or strong epidermal-patterning hit; hormone-responsive TFs are broad and often affect growth rather than pigmentation.	Use as a lower-priority patterning candidate; test expression across pigment domains and hormone perturbation responses; look for coexpression with anthocyanin genes.
13	genemark-scaffold_7-processed-gene-59.88-mRNA-1	Many protein kinases; AT1G11130 SUB/SCM/SRF9; RHS root-hair-specific hits	Pattern formation / spatial regulation	Protein kinase candidate with a lower-ranked SCM/SUB hit. SCM/SUB-family receptor-like kinases are connected to epidermal cell positioning/root-hair patterning, so this is a possible spatial regulator.	Low	Top overall: generic protein kinase 57.00% id, 293 aa, E=2e-113, bits=343.0. SCM/SUB/SRF9 34.02% id, 291 aa, E=4e-42, bits=158.0.	Protein kinases and receptor-like kinases are very large families; SCM is not the best hit. This is spatially plausible but weakly specific.	Build receptor-kinase phylogeny; test expression at pigment boundaries; functionally validate only if additional genetic/expression evidence supports it.

### Sheet: Best_bets
Priority	Query ID	Concise reasoning
1	augustus_masked-scaffold_7-processed-gene-56.105-mRNA-1	Best pigment-regulatory lead: direct hits to PAP1/MYB75, MYB90, MYB113, and MYB114, despite MYB-family ambiguity.
2	maker-scaffold_7-augustus-gene-56.51-mRNA-1	Best spatial-patterning lead: strong HD-ZIP IV/GL2/ATML1-type evidence, plausibly tied to epidermal cell identity and pigment domains.
3	genemark-scaffold_7-processed-gene-58.132-mRNA-1	Best transport/storage lead: full-length MATE transporter with strong TT12 similarity.
4	maker-scaffold_7-snap-gene-59.27-mRNA-1	Best pigment-modification lead: UGT with hits to flavonoid/anthocyanin glucosyltransferases.
5	maker-scaffold_7-snap-gene-55.22-mRNA-1	Best hydroxylation/hue-modifier lead: CYP75B1/TT7 hit is nearly as strong as the top CYP76 hit.
6	maker-scaffold_7-snap-gene-54.21-mRNA-1	Possible flavonoid 2OG oxygenase, but top GA20OX evidence makes it a cautious low-confidence core-pathway lead.
7	genemark-scaffold_7-processed-gene-60.71-mRNA-1	Strong ABCC transporter; follow only as an indirect storage/secondary-metabolite modifier.
8	genemark-scaffold_7-processed-gene-58.118-mRNA-1	Possible anthocyanin acylation/stability lead, but AACT1 support is weak.
9	genemark-scaffold_7-processed-gene-61.27-mRNA-1	Patterning bHLH lead; useful if phenotype suggests cell-fate patterning, but not a strong TT8 candidate.
10	maker-scaffold_7-augustus-gene-59.44-mRNA-1	Weak TTG2/WRKY lead; lower priority unless expression or mapping supports it.

### Sheet: Do_not_overinterpret
Gene/category that may sound relevant	Why to treat cautiously
False CHI hits	CHIA/chitinase and chiasmata hits contain “CHI” but are not chalcone isomerase/TT5. Do not count them as core flavonoid biosynthesis.
FLS2 ambiguity	FLS2 as a flagellin-sensitive receptor kinase is not flavonol synthase. Only FLS1/FLS3-like oxygenase hits are flavonoid-relevant.
Generic MYB/bHLH/WRKY domains	Short conserved DNA-binding-domain hits can make unrelated transcription factors look like anthocyanin regulators. Require phylogeny, motifs, and expression.
Generic MATE/ABC transporters	Transporter hits are broad. Only TT12-like evidence is moderately specific; other MATE/ABCC/ABCG hits should be treated as indirect unless coexpression/phenotype supports pigment transport.
Cytochrome P450 family hits	Many P450s are not flavonoid hydroxylases. The TT7/CYP75B1 hit is notable, but top CYP76/CYP704/CYP86 hits could point to unrelated metabolism.
Root-hair-specific and trichome-birefringence-like hits	RHS and TBL annotations sound epidermal, but most are cell-wall/root-hair/trichome-associated rather than known anthocyanin or Turing-pattern regulators.
Large kinase families	SCM/SUB/SRF-like receptor-kinase hits are spatially interesting, but protein-kinase BLAST matches are nonspecific and need phylogenetic/expression support.
Unknown or DUF proteins	Strong BLAST support to DUF/unknown proteins does not by itself support pigmentation function.

### Sheet: Missing_expected_genes
Expected gene/class	Status in this BLAST file	Notes
CHS / TT4	Not detected as a credible hit	No chalcone synthase/TT4 hit found in this BLAST table.
CHI / TT5	Not detected as a credible hit	Searches for CHI returned chitinase/chiasmata-type false positives, not chalcone isomerase/TT5.
DFR / TT3	Not detected	No DFR/TT3 hit found in the BLAST rows.
F3H / TT6	Present only as lower-ranked 2OG-family hit	maker-scaffold_7-snap-gene-54.21-mRNA-1 has F3H/TT6 hits, but stronger GA20OX hits make this low-confidence.
F3'H / TT7 / CYP75B1	Present	maker-scaffold_7-snap-gene-55.22-mRNA-1 has a substantial TT7/CYP75B1 hit, but CYP76C7 is top.
FLS	Present only as lower-ranked 2OG-family hit	FLS1/FLS3 hits occur on maker-scaffold_7-snap-gene-54.21-mRNA-1, but top hits are GA oxidases.
ANS / LDOX / TT18	Present only as lower-ranked 2OG-family hit	LDOX/ANS/TT18 hits occur on maker-scaffold_7-snap-gene-54.21-mRNA-1, but with lower bitscore than GA oxidases.
Anthocyanin UGTs / UF3GT / UGT78D1/2	Present as UGT-family hits	maker-scaffold_7-snap-gene-59.27-mRNA-1 has UGT78D1, UGT78D2, and UF3GT hits, but top hit is UGT88A1.
TT19 / GSTF12	Not detected	No TT19/GSTF12/glutathione S-transferase hit found in this BLAST table.
TT12 / MATE	Present	Two MATE candidates have TT12 hits; genemark-scaffold_7-processed-gene-58.132-mRNA-1 is stronger than genemark-scaffold_7-processed-gene-55.69-mRNA-1.
AHA10 / vacuolar pH genes	Not detected as named hits	No AHA10 or clear vacuolar pH/tonoplast acidification candidate was evident from named hits.
TTG1 / WD40	Not detected	No TTG1/WD40 anthocyanin-regulator hit found.
GL3 / EGL3	Not detected as credible hits	No GL3/EGL3 anthocyanin bHLH hit; TT8 appears only as a weak short bHLH-domain hit.
PAP1/MYB75, MYB90, MYB113, MYB114	Present as MYB-domain hits	All four appear on the same MYB candidate, but not as top overall hits.
MYBL2	Present as weak/short MYB hit	MYBL2 appears on the MYB candidate over 68 aa, so treat as family-level signal.
CPC/TRY/ETC mobile MYB inhibitors	Not detected as credible hits	No credible CPC/TRY/ETC hit found; substring TRY mainly returned unrelated BIK1/botrytis-induced kinase.

### Sheet: Scan_summary
Metric	Value
Input file	/mnt/data/Up_realedge.raw.tsv
Rows scanned	11314
Unique query IDs scanned	192
Candidate-selection rule	Grouped all hits by query ID, examined top and functionally informative hits per query, consolidated redundant Arabidopsis paralog/isoform hits, and ranked by biological relevance plus BLAST quality.
Interpretation scope	Absence means absence from this BLAST result file only; it does not prove absence from the genome or transcriptome.
