## Supplemental File 2 for "Genetic architectures of floral pigment and patterning in hybrid monkeyflowers": UpThroatCoveredBySpots.xlsx

### Sheet: Ranked candidates
Rank	Query ID	Best Arabidopsis hit or hits	Putative functional category	Why this gene is relevant	Evidence strength	Main BLAST evidence	Pressure-test / caveat	Suggested follow-up validation
1	maker-scaffold_20-augustus-gene-54.62-mRNA-1	AT5G42800.1 [DFR, TT3, M318; dihydroflavonol 4-reductase]; AT4G35420.1 [DRL1; dihydroflavonol 4-reductase-like1]	Core anthocyanin biosynthesis	Best interpretable core-pathway hit to DFR/TT3, which is a late flavonoid-pathway enzyme directly upstream of anthocyanidin formation. The DRL1 support is consistent with a DFR-like reductase family assignment.	High	AT5G42800.1 (DFR, TT3, M318): 34.86% id, 327 aa, E=4e-43, bits=154.0; AT4G35420.1 (DRL1): 37.23% id, 325 aa, E=1e-51, bits=175.0	DFR-like enzymes are a family; this BLAST result supports a DFR-like protein, but substrate specificity and whether it is the anthocyanin DFR ortholog require biochemical or phylogenetic confirmation.	Check expression in spotted/pigmented vs unspotted tissue by qRT-PCR or RNA-seq; build a phylogeny with Arabidopsis DFR/DRL and species homologs; validate by targeted knockdown/CRISPR or enzyme assay if possible.
2	genemark-scaffold_20-processed-gene-12.23-mRNA-1	AT3G63170.1 [(no symbol); Chalcone-flavanone isomerase family protein]; AT2G26310.1 [(no symbol); Chalcone-flavanone isomerase family protein]	Core anthocyanin biosynthesis	Strong CHI/chalcone-flavanone-isomerase-family hit, placing it near the entry point to flavonoid biosynthesis. This is a strong pathway-level candidate even though the exact Arabidopsis paralog is not the canonical TT5 symbol.	High	AT3G63170.1 ((no symbol)): 57.14% id, 287 aa, E=4e-95, bits=285.0; AT2G26310.1 ((no symbol)): 33.67% id, 196 aa, E=1e-26, bits=108.0	The top Arabidopsis hit is annotated as a CHI-family protein rather than clearly as TT5/CHI; CHI-like proteins can be non-canonical or have broader functions, so do not assume the exact TT5 role from BLAST alone.	Confirm full-length domain architecture and catalytic residues; test whether expression tracks anthocyanin spots; include canonical CHI/TT5 proteins in an orthology tree.
3	genemark-scaffold_20-processed-gene-33.118-mRNA-1	AT1G56650.1 [PAP1, MYB75, SIAA1, ATMYB75; production of anthocyanin pigment 1]; AT1G66370.1 [MYB113, AtMYB113; myb domain protein 113]; AT1G66380.1 [MYB114, AtMYB114; myb domain protein 114]; AT1G66390.1 [ATMYB90, PAP2, MYB90; myb domain protein 90]	Anthocyanin regulation	This query hits the Arabidopsis anthocyanin R2R3-MYB regulator cluster, including PAP1/MYB75, MYB113, MYB114, and MYB90/PAP2. It is one of the best regulatory candidates for pigment intensity or localized pigment domains.	Medium	AT1G56650.1 (PAP1, MYB75, SIAA1, ATMYB75): 49.55% id, 111 aa, E=2e-31, bits=122.0; AT1G66370.1 (MYB113, AtMYB113): 50.48% id, 105 aa, E=5e-34, bits=129.0; AT1G66380.1 (MYB114, AtMYB114): 50.45% id, 111 aa, E=1e-32, bits=121.0; AT1G66390.1 (ATMYB90, PAP2, MYB90): 49.55% id, 111 aa, E=3e-30, bits=118.0	The alignments are short (~105-111 aa) and mostly cover conserved MYB DNA-binding regions; BLAST alone may not distinguish anthocyanin MYBs from other R2R3-MYB regulators. This same query also hits WER/GL1/MYB11/MYB12/TT2-like regulators, so orthology is unresolved.	Prioritize full-length sequence recovery; build a MYB phylogeny including PAP1/MYB75, MYB90, MYB113, MYB114, MYB11/12/111, TT2, WER, and GL1; assay whether expression is spatially restricted to spots.
4	snap_masked-scaffold_20-processed-gene-12.24-mRNA-1	AT4G09820.1 [TT8, BHLH42; basic helix-loop-helix (bHLH) DNA-binding superfamily protein]; AT1G63650.3 [EGL3; basic helix-loop-helix (bHLH) DNA-binding superfamily protein]; AT5G41315.1 [GL3, MYC6.2; basic helix-loop-helix (bHLH) DNA-binding superfamily protein]	Anthocyanin regulation	Hits TT8, EGL3, and GL3, the bHLH side of the MYB-bHLH-WD40 regulatory logic that controls anthocyanin and epidermal traits. This makes it a strong candidate for regulation, especially if spots reflect spatial transcriptional activation.	Medium	AT4G09820.1 (TT8, BHLH42): 68.97% id, 87 aa, E=6e-34, bits=122.0; AT1G63650.3 (EGL3): 57.14% id, 91 aa, E=2e-26, bits=102.0; AT5G41315.1 (GL3, MYC6.2): 54.26% id, 94 aa, E=7e-23, bits=92.8	The alignment is short (~87-94 aa), likely a conserved bHLH domain; the exact TT8 vs GL3/EGL3 identity cannot be resolved from this BLAST evidence alone.	Recover full-length coding sequence; infer a bHLH phylogeny; test coexpression with the MYB candidate and DFR/CHI in pigmented spots.
5	augustus_masked-scaffold_20-processed-gene-11.134-mRNA-1	AT3G23590.1 [RFR1, MED33A; REF4-related 1]; AT2G48110.1 [REF4, MED33B; reduced epidermal fluorescence 4]	Indirect but plausible pigmentation modifier	Very strong full-length hits to RFR1/REF4-related Mediator subunits. REF4 is associated with altered epidermal fluorescence/phenylpropanoid output, so this is plausible as a broad upstream modifier of flavonoid/phenylpropanoid metabolism.	Medium	AT3G23590.1 (RFR1, MED33A): 57.06% id, 1304 aa, E=0.0, bits=1418.0; AT2G48110.1 (REF4, MED33B): 57.50% id, 1327 aa, E=0.0, bits=1335.0	This is not a dedicated anthocyanin enzyme or canonical anthocyanin regulator; effects may be broad transcriptional or phenylpropanoid changes rather than spot-specific anthocyanin patterning.	Check whether expression or allelic variation correlates with pigment intensity; look for coordinated changes in phenylpropanoid genes; treat as upstream/modifier rather than a direct pathway gene.
6	maker-scaffold_20-snap-gene-42.3-mRNA-1	AT1G78900.2 [VHA-A; vacuolar ATP synthase subunit A]; AT1G16820.2 [(no symbol); vacuolar ATP synthase catalytic subunit-related / V-ATPase-related / vacuolar proton pump-related]	Pigment transport/storage/modification	Very strong hit to vacuolar ATP synthase subunit A. Vacuolar pH can alter anthocyanin hue, stability, and visibility, so this is a plausible storage/visibility modifier rather than a biosynthetic gene.	Medium	AT1G78900.2 (VHA-A): 91.01% id, 623 aa, E=0.0, bits=1130.0; AT1G16820.2 ((no symbol)): 76.92% id, 39 aa, E=3e-15, bits=72.8	V-ATPase genes are housekeeping and pleiotropic; a strong BLAST hit does not make it anthocyanin-specific or spot-pattern-specific.	Measure vacuolar pH or pH-sensitive dye response in spotted tissue; test expression specificity; look for co-segregation with color hue/intensity rather than total anthocyanin amount.
7	maker-scaffold_20-snap-gene-54.9-mRNA-1	AT5G48930.1 [HCT; hydroxycinnamoyl-CoA shikimate/quinate hydroxycinnamoyl transferase]; AT2G19070.1 [SHT; spermidine hydroxycinnamoyl transferase]; AT5G61160.1 [AACT1; anthocyanin 5-aromatic acyltransferase 1]	Pigment transport/storage/modification	Strong HCT/SHT/HXXXD acyltransferase-family evidence, with a weaker hit to AACT1, an anthocyanin aromatic acyltransferase. This could affect acylation, copigmentation, stability, or hue if it is a pigment-active BAHD acyltransferase.	Medium	AT5G48930.1 (HCT): 56.87% id, 415 aa, E=9e-148, bits=456.0; AT2G19070.1 (SHT): 39.04% id, 438 aa, E=2e-81, bits=276.0; AT5G61160.1 (AACT1): 22.69% id, 379 aa, E=4e-14, bits=76.6	The best hits are hydroxycinnamoyl/spermidine or general BAHD acyltransferases, while the explicit AACT1 hit is weak. Large acyltransferase families are easy to overinterpret from BLAST alone.	Compare with known anthocyanin acyltransferases in a BAHD phylogeny; profile anthocyanin acylation by LC-MS; test spatial expression in spots.
8	maker-scaffold_20-snap-gene-33.115-mRNA-1	AT1G03390.1 [(no symbol); HXXXD-type acyl-transferase family protein]; AT5G41040.1 [(no symbol); HXXXD-type acyl-transferase family protein]; AT5G61160.1 [AACT1; anthocyanin 5-aromatic acyltransferase 1]	Pigment transport/storage/modification	Strong HXXXD/BAHD acyltransferase-family hit and weak AACT1 support. This is a plausible anthocyanin-modification candidate, especially for stability or pattern visibility, but less specific than DFR/CHI/MYB hits.	Medium	AT1G03390.1 ((no symbol)): 64.11% id, 418 aa, E=0.0, bits=573.0; AT5G41040.1 ((no symbol)): 36.19% id, 431 aa, E=9e-68, bits=234.0; AT5G61160.1 (AACT1): 23.54% id, 378 aa, E=2e-11, bits=67.0	The top hits are generic HXXXD-type acyltransferases rather than a clean anthocyanin acyltransferase; enzyme families are large and substrate specificity is not clear from BLAST.	Prioritize only if expression is spot-enriched or metabolomics suggests acylated anthocyanins; resolve orthology with BAHD acyltransferase phylogeny.
9	maker-scaffold_20-snap-gene-32.20-mRNA-1	AT1G11130.1 [SUB, SCM, SRF9; Leucine-rich repeat protein kinase family protein]	Pattern formation / spatial regulation	Moderate hit to SCM/SUB, a receptor-like kinase associated with epidermal patterning logic. This is one of the more interpretable patterning candidates because it maps to a known epidermal patterning regulator rather than a generic developmental gene.	Medium	AT1G11130.1 (SUB, SCM, SRF9): 34.42% id, 308 aa, E=7e-45, bits=165.0	SCM/SUB is not known here as an anthocyanin pathway gene; its relevance would be through epidermal cell-fate or spatial prepatterning, so it could be unrelated to pigment domains.	Map expression in epidermal spots; test whether cell identity, trichome/root-hair-like patterning markers, or epidermal morphology differ between pigmented and non-pigmented zones.
10	genemark-scaffold_20-processed-gene-26.70-mRNA-1	AT2G30130.1 [ASL5, LBD12, PCK1; Lateral organ boundaries (LOB) domain family protein]; AT5G63090.4 [LOB; Lateral organ boundaries (LOB) domain family protein]; AT1G65620.4 [AS2; Lateral organ boundaries (LOB) domain family protein]	Pattern formation / spatial regulation	Hits LBD/LOB-family spatial-development regulators. This is plausible for prepatterning or boundary-like spatial logic, but not specific to anthocyanin.	Medium	AT2G30130.1 (ASL5, LBD12, PCK1): 72.32% id, 112 aa, E=1e-47, bits=156.0; AT5G63090.4 (LOB): 76.83% id, 82 aa, E=2e-41, bits=140.0; AT1G65620.4 (AS2): 69.51% id, 82 aa, E=2e-36, bits=127.0	LOB/LBD proteins are broad developmental regulators and alignments are relatively short; this could reflect a general developmental gene with no pigment role.	Assess spot-specific expression and upstream hormone/boundary markers; use phylogenetic placement to identify the closest LBD clade before functional interpretation.
11	maker-scaffold_20-augustus-gene-54.62-mRNA-4	AT5G42800.1 [DFR, TT3, M318; dihydroflavonol 4-reductase]; AT4G35420.1 [DRL1; dihydroflavonol 4-reductase-like1]	Core anthocyanin biosynthesis	Second DFR/DRL-like query. It may represent a fragment, alternative model, or duplicated/partial DFR-like candidate related to the stronger mRNA-1 hit.	Low	AT5G42800.1 (DFR, TT3, M318): 55.68% id, 88 aa, E=2e-24, bits=95.5; AT4G35420.1 (DRL1): 60.67% id, 89 aa, E=6e-26, bits=99.8	Only ~88-89 aa align, so this may be a fragment or redundant gene model rather than an independent strong candidate.	Check genomic coordinates against the stronger DFR-like model; confirm whether this is an isoform, partial prediction, or paralog before prioritizing experiments.
12	maker-scaffold_20-snap-gene-50.7-mRNA-1	AT5G07990.1 [TT7, CYP75B1, D501; Cytochrome P450 superfamily protein]	Core anthocyanin biosynthesis	Weak hit to TT7/CYP75B1, the flavonoid 3'-hydroxylase branch enzyme affecting anthocyanin/flavonoid hydroxylation pattern and color chemistry.	Low	AT5G07990.1 (TT7, CYP75B1, D501): 25.23% id, 214 aa, E=2e-11, bits=66.2	The hit is low identity (25.23%) and moderate length; cytochrome P450s are a large family, so this is not enough to call a TT7 ortholog confidently.	Use P450-family phylogeny and domain/motif checks; prioritize only if expression or metabolite profiles suggest altered hydroxylation.
13	genemark-scaffold_20-processed-gene-26.86-mRNA-1	AT5G58140.1 [PHOT2, NPL1; phototropin 2]; AT3G45780.2 [PHOT1, NPH1, JK224, RPT1; phototropin 1]	Indirect but plausible pigmentation modifier	Strong PHOT2/PHOT1 light-signaling hits. Light perception can regulate anthocyanin induction, so this is plausible as an environmental or spatial modifier, not a pathway gene.	Low	AT5G58140.1 (PHOT2, NPL1): 39.04% id, 356 aa, E=2e-69, bits=237.0; AT3G45780.2 (PHOT1, NPH1, JK224, RPT1): 37.89% id, 351 aa, E=5e-61, bits=213.0	Phototropins are broad light-response proteins; a strong BLAST hit alone does not imply spot-specific pigmentation control.	Test whether light treatment changes spot formation; compare expression with light gradients and anthocyanin-gene induction.
14	genemark-scaffold_20-processed-gene-48.37-mRNA-1	AT1G79840.2 [GL2; HD-ZIP IV family of homeobox-leucine zipper protein with lipid-binding START domain]	Pattern formation / spatial regulation	Weak GL2/GL1-related epidermal patterning signal. These genes are relevant to epidermal cell fate and lateral inhibition networks, so they are conceptually relevant to spatial patterning.	Low	AT1G79840.2 (GL2): 20.71% id, 647 aa, E=2e-14, bits=77.4	The GL2 hit is very low identity despite long alignment, and GL1 support is not the top signal. This could simply reflect a broad homeodomain/MYB-domain similarity.	Do not prioritize until full-length homology and spot-specific epidermal expression are confirmed.
15	maker-scaffold_20-augustus-gene-26.89-mRNA-1	AT1G27740.1 [RSL4; root hair defective 6-like 4]; AT4G33880.1 [RSL2; ROOT HAIR DEFECTIVE 6-LIKE 2]; AT1G66470.1 [RHD6; ROOT HAIR DEFECTIVE6]	Pattern formation / spatial regulation	Short hits to RSL4/RSL2/RHD6, regulators of root-hair/epidermal differentiation. This is a possible spatial/cell-fate candidate, but only weakly supported.	Low	AT1G27740.1 (RSL4): 51.32% id, 76 aa, E=1e-12, bits=67.4; AT4G33880.1 (RSL2): 54.55% id, 66 aa, E=8e-12, bits=66.2; AT1G66470.1 (RHD6): 50.91% id, 55 aa, E=3e-08, bits=54.7	Alignments are only 55-76 aa; these bHLH-like developmental regulators are not anthocyanin-specific and may be unrelated to spots.	Use only as a low-priority patterning lead; validate with full-length sequence and spatial expression.
16	maker-scaffold_20-snap-gene-50.3-mRNA-1	AT5G63600.2 [FLS5, ATFLS5; flavonol synthase 5]; AT5G63590.1 [FLS3, ATFLS3; flavonol synthase 3]; AT5G08640.2 [FLS1; flavonol synthase 1]	Core anthocyanin biosynthesis	Weak flavonol synthase hits. FLS can alter flux between flavonols and anthocyanins, so it is relevant to flavonoid branch allocation rather than a direct anthocyanin-production enzyme.	Low	AT5G63600.2 (FLS5, ATFLS5): 26.81% id, 138 aa, E=2e-09, bits=57.4; AT5G63590.1 (FLS3, ATFLS3): 27.08% id, 144 aa, E=4e-07, bits=50.8; AT5G08640.2 (FLS1): 30.53% id, 95 aa, E=5e-06, bits=47.4	Short, low-identity hits; FLS affects colorless flavonols and may compete with anthocyanin production, but this is not a strong anthocyanin gene call.	Prioritize only if flavonol/anthocyanin ratios differ in spots; confirm orthology with FLS-family phylogeny.
17	genemark-scaffold_20-processed-gene-43.68-mRNA-1	AT4G23750.2 [CRF2, TMO3; cytokinin response factor 2]; AT4G27950.1 [CRF4; cytokinin response factor 4]; AT4G11140.1 [CRF1; cytokinin response factor 1]	Pattern formation / spatial regulation	Hits cytokinin response factor genes. Hormone-response factors can participate in spatial prepatterning, but this is an indirect lead only.	Low	AT4G23750.2 (CRF2, TMO3): 52.50% id, 80 aa, E=2e-21, bits=93.2; AT4G27950.1 (CRF4): 55.68% id, 88 aa, E=4e-21, bits=91.7; AT4G11140.1 (CRF1): 72.41% id, 58 aa, E=1e-23, bits=98.6	Short CRF alignments and broad hormone-regulation roles make this highly speculative for anthocyanin spots.	Use only if cytokinin-response markers or expression gradients match spot domains.
18	maker-scaffold_20-augustus-gene-47.63-mRNA-1	AT2G33310.2 [IAA13; auxin-induced protein 13]; AT4G23980.2 [ARF9; auxin response factor 9]; AT3G16500.1 [PAP1, IAA26; phytochrome-associated protein 1]	Pattern formation / spatial regulation	Auxin-related IAA/ARF hits could be relevant to spatial prepatterning. The phytochrome-associated PAP1 hit should not be confused with anthocyanin PAP1/MYB75.	Low	AT2G33310.2 (IAA13): 44.30% id, 158 aa, E=4e-32, bits=121.0; AT4G23980.2 (ARF9): 34.31% id, 102 aa, E=9e-13, bits=68.2; AT3G16500.1 (PAP1, IAA26): 64.74% id, 173 aa, E=5e-62, bits=200.0	Auxin regulators are broad and the PAP1 here is phytochrome-associated protein 1, not production-of-anthocyanin-pigment PAP1/MYB75. Treat as a weak developmental/light/auxin lead only.	Check auxin reporter or auxin-responsive expression in pigment domains before pursuing.
19	genemark-scaffold_20-processed-gene-48.22-mRNA-1	AT5G60740.1 [(no symbol); ABC transporter family protein]; AT1G04120.2 [MRP5; multidrug resistance-associated protein 5]; AT2G47800.1 [ATMRP4, EST3, MRP4, ABCC4; multidrug resistance-associated protein 4]	Probably not relevant	Generic ABC/MRP transporter hits. Transporters can affect pigment sequestration in principle, but these are not TT19/TT12-like and lack pigment-specific annotation.	Low	AT5G60740.1 ((no symbol)): 36.89% id, 244 aa, E=1e-40, bits=164.0; AT1G04120.2 (MRP5): 27.50% id, 200 aa, E=8e-08, bits=58.2; AT2G47800.1 (ATMRP4, EST3, MRP4, ABCC4): 21.43% id, 252 aa, E=7e-06, bits=51.6	Large transporter families produce many plausible-sounding but nonspecific BLAST hits; this should not be treated as an anthocyanin transporter without additional evidence.	Only revisit if expression is strongly spot-specific or genetic mapping implicates this locus.
20	maker-scaffold_20-augustus-gene-11.4-mRNA-1	AT2G48120.1 [PAC; pale cress protein (PAC)]	Indirect but plausible pigmentation modifier	Strong hit to PAC/pale cress. This may alter chloroplast development or background tissue color, which could affect pigment visibility, but it is not an anthocyanin candidate per se.	Low	AT2G48120.1 (PAC): 64.33% id, 314 aa, E=6e-106, bits=315.0	Pale/chlorotic phenotypes can change apparent color contrast without controlling anthocyanin biosynthesis or patterning.	Check whether phenotype reflects chlorophyll/background color; quantify anthocyanin independently of visible contrast.

### Sheet: Best bets
Priority	Query ID	Candidate / lead	Concise reasoning
1	maker-scaffold_20-augustus-gene-54.62-mRNA-1	DFR/TT3-like	Best direct late anthocyanin biosynthesis candidate; exact DFR/TT3 hit with decent length and E-value.
2	genemark-scaffold_20-processed-gene-12.23-mRNA-1	CHI-family	Strong core flavonoid-pathway enzyme family hit; likely relevant to flavonoid precursor supply.
3	genemark-scaffold_20-processed-gene-33.118-mRNA-1	PAP/MYB cluster	Best anthocyanin-regulatory lead, but needs full-length MYB phylogeny because the hit is mostly conserved R2R3 domain.
4	snap_masked-scaffold_20-processed-gene-12.24-mRNA-1	TT8/GL3/EGL3-like bHLH	Best bHLH/MBW-complex lead; highly relevant to anthocyanin activation and epidermal patterning logic.
5	augustus_masked-scaffold_20-processed-gene-11.134-mRNA-1	REF4/RFR1	Strong full-length modifier candidate for phenylpropanoid/flavonoid output; indirect but biologically interpretable.
6	maker-scaffold_20-snap-gene-42.3-mRNA-1	VHA-A/V-ATPase	Strong storage/visibility modifier candidate through vacuolar pH; not pigment-specific.
7	maker-scaffold_20-snap-gene-54.9-mRNA-1	HCT/SHT/AACT1-like acyltransferase	Possible anthocyanin acylation/stability candidate; strongest acyltransferase-family lead.
8	maker-scaffold_20-snap-gene-33.115-mRNA-1	HXXXD/BAHD acyltransferase	Second pigment-modification lead; strong family evidence but weak pigment-specific assignment.
9	maker-scaffold_20-snap-gene-32.20-mRNA-1	SCM/SUB-like RLK	Most interpretable non-pigment patterning candidate; plausible epidermal prepatterning role.
10	genemark-scaffold_20-processed-gene-26.70-mRNA-1	LBD/LOB-family regulator	Plausible spatial/boundary regulator, useful only if spots correspond to tissue-domain boundaries.
11	maker-scaffold_20-augustus-gene-54.62-mRNA-4	DFR-like fragment	Worth checking as a possible partial/alternative model of the DFR-like candidate, not as an independent high-priority gene.
12	maker-scaffold_20-snap-gene-50.7-mRNA-1	TT7/CYP75B1-like P450	Weak but biologically meaningful branch-enzyme lead; follow only after phylogenetic confirmation.

### Sheet: Do not overinterpret
Cautious category	Why not to overinterpret
Phytochrome-associated PAP1/PAP2 hits	AT3G16500 PAP1/IAA26 and AT4G29080 PAP2/IAA27 are phytochrome-associated proteins, not the anthocyanin PAP1/MYB75 or PAP2/MYB90 regulators. Do not count them as anthocyanin PAP genes.
FLS2 symbol hits	Arabidopsis FLS2 is FLAGELLIN SENSING2, a receptor-like kinase, not flavonol synthase. Only hits whose annotation says flavonol synthase should be interpreted as FLS enzyme candidates.
Glutathione peroxidase hits	GPX/glutathione peroxidase hits are not TT19/GSTF12 anthocyanin transport hits. No TT19/GSTF12-like hit was detected in this BLAST file.
Generic ABC/MRP/MATE/ion transporters	Transport can matter for pigment, but generic transporter families are huge. Without TT12/TT19-like annotation, spot-specific expression, or genetic evidence, these are weak leads.
HXXXD/BAHD acyltransferases	These are plausible pigment-modification enzymes, but substrate specificity cannot be inferred from family-level BLAST alone; weak AACT1 hits should not override stronger generic-family evidence.
Short MYB or bHLH domain hits	MYB and bHLH DNA-binding domains are conserved. Short hits can identify a regulator family but not a precise ortholog or pathway role.
Light, auxin, cytokinin, LBD, RLK patterning genes	These may influence spatial patterning, but most are indirect. Treat them as follow-up only if expression or mapping connects them to pigment domains.
PAC/pale/chloroplast-related genes	These can change background greenness or tissue health and alter perceived pigment contrast without causing anthocyanin accumulation.
Low-identity P450/FLS hits	TT7/FLS-like hits are biologically interesting but weak. Use phylogenetics and motifs before treating them as pathway enzymes.

### Sheet: Missing expected genes
Expected gene / class	Status in this BLAST result file	Interpretation
CHS / TT4	No clear CHS/TT4 hit detected.	Do not assume absent from genome; only absent from this BLAST result file.
CHI / TT5	No canonical TT5/CHI symbol hit detected; one strong CHI-family hit is present (genemark-scaffold_20-processed-gene-12.23-mRNA-1).	Treat as CHI-family until orthology is resolved.
F3H / TT6	No clear F3H/TT6 hit detected.	Could be absent from this file, not necessarily absent from genome.
F3'H / TT7 / CYP75B1	Weak TT7/CYP75B1-like hit present (maker-scaffold_20-snap-gene-50.7-mRNA-1).	Low-confidence due low identity and P450-family ambiguity.
DFR / TT3	Clear DFR/TT3 hit present; strongest model is maker-scaffold_20-augustus-gene-54.62-mRNA-1.	A second short DFR-like model may be partial/redundant.
ANS / LDOX / TT18	No clear ANS/LDOX/TT18 hit detected.	Important missing late-pathway enzyme in this BLAST result file.
UFGT / anthocyanidin glycosyltransferases	No strong UFGT/anthocyanidin glycosyltransferase hit detected.	No clear UGT78/anthocyanidin-glucosyltransferase evidence in selected hits.
Anthocyanin OMTs	No clear anthocyanin O-methyltransferase hit detected.	Methyltransferase hits found were homocysteine/phospholipid-like, not pigment-specific.
Anthocyanin acyltransferases	Generic HXXXD/BAHD acyltransferases present; weak AACT1-like hits present.	Plausible modification candidates but not high-confidence anthocyanin acyltransferases.
PAP1/MYB75, MYB90/PAP2, MYB113, MYB114	Present as short R2R3-MYB-domain hits in one query.	Regulatory candidate is strong conceptually but requires full-length orthology.
TT8 / GL3 / EGL3	Present as short bHLH-domain hits in one query.	Regulatory candidate is plausible; exact paralog unresolved.
TTG1 / WD40	No TTG1/WD40 anthocyanin-regulator hit detected.	Could be missing from the file rather than absent from genome.
MYBL2	Only a short MYBL2-like hit is included within the MYB-domain cluster.	Too short to treat as a clear MYBL2 repressor ortholog.
TT19 / GSTF12 and TT12 / MATE	No clear TT19/GSTF12 or TT12 hit detected.	No strong canonical anthocyanin-transport hit in this BLAST result file.
Vacuolar pH genes	Strong VHA-A/V-ATPase hit present.	Likely broad pH/housekeeping modifier, not a spot-specific gene without validation.

### Sheet: Grouped support hits
Candidate rank	Query ID	Arabidopsis hit	Symbols	Annotation	Percent identity	Alignment length	E-value	Bitscore
1	maker-scaffold_20-augustus-gene-54.62-mRNA-1	AT1G15950.1	CCR1, IRX4, ATCCR1	cinnamoyl coa reductase 1	68.69	313	3e-148	424
1	maker-scaffold_20-augustus-gene-54.62-mRNA-1	AT1G15950.2	CCR1, IRX4, ATCCR1	cinnamoyl coa reductase 1	67.99	303	3e-140	403
1	maker-scaffold_20-augustus-gene-54.62-mRNA-1	AT1G80820.1	CCR2, ATCCR2	cinnamoyl coa reductase	62.42	330	1e-138	399
1	maker-scaffold_20-augustus-gene-54.62-mRNA-1	AT4G35420.1	DRL1	dihydroflavonol 4-reductase-like1	37.23	325	1e-51	175
1	maker-scaffold_20-augustus-gene-54.62-mRNA-1	AT5G42800.1	DFR, TT3, M318	dihydroflavonol 4-reductase	34.86	327	4e-43	154
2	genemark-scaffold_20-processed-gene-12.23-mRNA-1	AT3G63170.1	(no symbol)	Chalcone-flavanone isomerase family protein	57.14	287	4e-95	285
2	genemark-scaffold_20-processed-gene-12.23-mRNA-1	AT2G26310.1	(no symbol)	Chalcone-flavanone isomerase family protein	33.67	196	1e-26	108
2	genemark-scaffold_20-processed-gene-12.23-mRNA-1	AT2G26310.3	(no symbol)	Chalcone-flavanone isomerase family protein	33.67	196	1e-26	106
3	genemark-scaffold_20-processed-gene-33.118-mRNA-1	AT5G06100.1	MYB33, ATMYB33	myb domain protein 33	70.34	145	2e-65	219
3	genemark-scaffold_20-processed-gene-33.118-mRNA-1	AT3G11440.1	ATMYB65, MYB65	myb domain protein 65	79.34	121	8e-65	219
3	genemark-scaffold_20-processed-gene-33.118-mRNA-1	AT5G06100.3	MYB33, ATMYB33	myb domain protein 33	70.34	145	2e-64	218
3	genemark-scaffold_20-processed-gene-33.118-mRNA-1	AT1G66370.1	MYB113, AtMYB113	myb domain protein 113	50.48	105	5e-34	129
3	genemark-scaffold_20-processed-gene-33.118-mRNA-1	AT1G56650.1	PAP1, MYB75, SIAA1, ATMYB75	production of anthocyanin pigment 1	49.55	111	2e-31	122
4	snap_masked-scaffold_20-processed-gene-12.24-mRNA-1	AT4G09820.1	TT8, BHLH42	basic helix-loop-helix (bHLH) DNA-binding superfamily protein	68.97	87	6e-34	122
4	snap_masked-scaffold_20-processed-gene-12.24-mRNA-1	AT1G63650.3	EGL3	basic helix-loop-helix (bHLH) DNA-binding superfamily protein	57.14	91	2e-26	102
4	snap_masked-scaffold_20-processed-gene-12.24-mRNA-1	AT1G63650.2	EGL3, EGL1, ATMYC-2	basic helix-loop-helix (bHLH) DNA-binding superfamily protein	57.14	91	2e-26	102
4	snap_masked-scaffold_20-processed-gene-12.24-mRNA-1	AT5G41315.1	GL3, MYC6.2	basic helix-loop-helix (bHLH) DNA-binding superfamily protein	54.26	94	7e-23	92.8
5	augustus_masked-scaffold_20-processed-gene-11.134-mRNA-1	AT3G23590.1	RFR1, MED33A	REF4-related 1	57.06	1304	0.0	1418
5	augustus_masked-scaffold_20-processed-gene-11.134-mRNA-1	AT2G48110.1	REF4, MED33B	reduced epidermal fluorescence 4	57.5	1327	0.0	1335
6	maker-scaffold_20-snap-gene-42.3-mRNA-1	AT1G78900.2	VHA-A	vacuolar ATP synthase subunit A	91.01	623	0.0	1130
6	maker-scaffold_20-snap-gene-42.3-mRNA-1	AT1G78900.1	VHA-A	vacuolar ATP synthase subunit A	91.01	623	0.0	1130
6	maker-scaffold_20-snap-gene-42.3-mRNA-1	AT5G08690.1	(no symbol)	ATP synthase alpha/beta family protein	29.1	323	6e-27	115
6	maker-scaffold_20-snap-gene-42.3-mRNA-1	AT1G16820.2	(no symbol)	vacuolar ATP synthase catalytic subunit-related / V-ATPase-related / vacuolar proton pump-related	76.92	39	3e-15	72.8
7	maker-scaffold_20-snap-gene-54.9-mRNA-1	AT5G48930.1	HCT	hydroxycinnamoyl-CoA shikimate/quinate hydroxycinnamoyl transferase	56.87	415	9e-148	456
7	maker-scaffold_20-snap-gene-54.9-mRNA-1	AT5G57840.1	(no symbol)	HXXXD-type acyl-transferase family protein	40.14	426	6e-83	280
7	maker-scaffold_20-snap-gene-54.9-mRNA-1	AT2G19070.1	SHT	spermidine hydroxycinnamoyl transferase	39.04	438	2e-81	276
7	maker-scaffold_20-snap-gene-54.9-mRNA-1	AT5G61160.1	AACT1	anthocyanin 5-aromatic acyltransferase 1	22.69	379	4e-14	76.6
8	maker-scaffold_20-snap-gene-33.115-mRNA-1	AT1G03390.1	(no symbol)	HXXXD-type acyl-transferase family protein	64.11	418	0.0	573
8	maker-scaffold_20-snap-gene-33.115-mRNA-1	AT5G41040.1	(no symbol)	HXXXD-type acyl-transferase family protein	36.19	431	9e-68	234
8	maker-scaffold_20-snap-gene-33.115-mRNA-1	AT5G41040.2	(no symbol)	HXXXD-type acyl-transferase family protein	36.19	431	1e-67	233
8	maker-scaffold_20-snap-gene-33.115-mRNA-1	AT5G61160.1	AACT1	anthocyanin 5-aromatic acyltransferase 1	23.54	378	2e-11	67
9	maker-scaffold_20-snap-gene-32.20-mRNA-1	AT2G02800.2	APK2B	protein kinase 2B	67.74	310	1e-157	454
9	maker-scaffold_20-snap-gene-32.20-mRNA-1	AT2G02800.1	APK2B	protein kinase 2B	67.74	310	1e-157	454
9	maker-scaffold_20-snap-gene-32.20-mRNA-1	AT1G14370.1	APK2A, PBL2	protein kinase 2A	67.87	305	5e-155	447
9	maker-scaffold_20-snap-gene-32.20-mRNA-1	AT1G11130.1	SUB, SCM, SRF9	Leucine-rich repeat protein kinase family protein	34.42	308	7e-45	165
10	genemark-scaffold_20-processed-gene-26.70-mRNA-1	AT1G31320.1	LBD4	LOB domain-containing protein 4	88.43	121	1e-59	186
10	genemark-scaffold_20-processed-gene-26.70-mRNA-1	AT2G30130.1	ASL5, LBD12, PCK1	Lateral organ boundaries (LOB) domain family protein	72.32	112	1e-47	156
10	genemark-scaffold_20-processed-gene-26.70-mRNA-1	AT1G16530.1	LBD3, ASL9	ASYMMETRIC LEAVES 2-like 9	52.12	165	2e-47	155
10	genemark-scaffold_20-processed-gene-26.70-mRNA-1	AT5G63090.4	LOB	Lateral organ boundaries (LOB) domain family protein	76.83	82	2e-41	140
10	genemark-scaffold_20-processed-gene-26.70-mRNA-1	AT1G65620.4	AS2	Lateral organ boundaries (LOB) domain family protein	69.51	82	2e-36	127
11	maker-scaffold_20-augustus-gene-54.62-mRNA-4	AT1G66800.1	(no symbol)	NAD(P)-binding Rossmann-fold superfamily protein	64.71	85	8e-30	110
11	maker-scaffold_20-augustus-gene-54.62-mRNA-4	AT1G76470.1	(no symbol)	NAD(P)-binding Rossmann-fold superfamily protein	68.75	80	8e-30	110
11	maker-scaffold_20-augustus-gene-54.62-mRNA-4	AT5G19440.1	(no symbol)	NAD(P)-binding Rossmann-fold superfamily protein	62.07	87	1e-29	110
11	maker-scaffold_20-augustus-gene-54.62-mRNA-4	AT4G35420.1	DRL1	dihydroflavonol 4-reductase-like1	60.67	89	6e-26	99.8
11	maker-scaffold_20-augustus-gene-54.62-mRNA-4	AT5G42800.1	DFR, TT3, M318	dihydroflavonol 4-reductase	55.68	88	2e-24	95.5
12	maker-scaffold_20-snap-gene-50.7-mRNA-1	AT2G26710.1	BAS1, CYP734A1, CYP72B1	Cytochrome P450 superfamily protein	51.09	503	1e-168	489
12	maker-scaffold_20-snap-gene-50.7-mRNA-1	AT2G46950.1	CYP709B2	cytochrome P450, family 709, subfamily B, polypeptide 2	34.95	495	2e-89	287
12	maker-scaffold_20-snap-gene-50.7-mRNA-1	AT3G14690.1	CYP72A15	cytochrome P450, family 72, subfamily A, polypeptide 15	34.67	499	6e-87	278
12	maker-scaffold_20-snap-gene-50.7-mRNA-1	AT5G07990.1	TT7, CYP75B1, D501	Cytochrome P450 superfamily protein	25.23	214	2e-11	66.2
13	genemark-scaffold_20-processed-gene-26.86-mRNA-1	AT3G20830.1	(no symbol)	AGC (cAMP-dependent, cGMP-dependent and protein kinase C) kinase family protein	59.06	381	1e-139	409
13	genemark-scaffold_20-processed-gene-26.86-mRNA-1	AT1G51170.1	(no symbol)	Protein kinase superfamily protein	56.96	381	2e-137	403
13	genemark-scaffold_20-processed-gene-26.86-mRNA-1	AT4G13000.1	(no symbol)	AGC (cAMP-dependent, cGMP-dependent and protein kinase C) kinase family protein	44.03	377	2e-98	302
13	genemark-scaffold_20-processed-gene-26.86-mRNA-1	AT5G58140.1	PHOT2, NPL1	phototropin 2	39.04	356	2e-69	237
13	genemark-scaffold_20-processed-gene-26.86-mRNA-1	AT3G45780.2	PHOT1, NPH1, JK224, RPT1	phototropin 1	37.89	351	5e-61	213
14	genemark-scaffold_20-processed-gene-48.37-mRNA-1	AT1G52150.1	ATHB-15, ATHB15, CNA, ICU4	Homeobox-leucine zipper family protein / lipid-binding START domain-containing protein	80.07	843	0.0	1387
14	genemark-scaffold_20-processed-gene-48.37-mRNA-1	AT1G52150.2	ATHB-15, ATHB15, CNA, ICU4	Homeobox-leucine zipper family protein / lipid-binding START domain-containing protein	79.98	844	0.0	1383
14	genemark-scaffold_20-processed-gene-48.37-mRNA-1	AT1G52150.3	ATHB-15, ATHB15, CNA, ICU4	Homeobox-leucine zipper family protein / lipid-binding START domain-containing protein	80.25	795	0.0	1301
14	genemark-scaffold_20-processed-gene-48.37-mRNA-1	AT1G79840.2	GL2	HD-ZIP IV family of homeobox-leucine zipper protein with lipid-binding START domain	20.71	647	2e-14	77.4
15	maker-scaffold_20-augustus-gene-26.89-mRNA-1	AT2G42280.1	(no symbol)	basic helix-loop-helix (bHLH) DNA-binding superfamily protein	38.27	405	4e-55	188
15	maker-scaffold_20-augustus-gene-26.89-mRNA-1	AT1G51140.1	(no symbol)	basic helix-loop-helix (bHLH) DNA-binding superfamily protein	38.48	395	1e-53	185
15	maker-scaffold_20-augustus-gene-26.89-mRNA-1	AT1G35460.1	(no symbol)	basic helix-loop-helix (bHLH) DNA-binding superfamily protein	63.33	90	1e-35	133
15	maker-scaffold_20-augustus-gene-26.89-mRNA-1	AT1G27740.1	RSL4	root hair defective 6-like 4	51.32	76	1e-12	67.4
15	maker-scaffold_20-augustus-gene-26.89-mRNA-1	AT4G33880.1	RSL2	ROOT HAIR DEFECTIVE 6-LIKE 2	54.55	66	8e-12	66.2
16	maker-scaffold_20-snap-gene-50.3-mRNA-1	AT1G52790.1	(no symbol)	2-oxoglutarate (2OG) and Fe(II)-dependent oxygenase superfamily protein	36.1	277	7e-55	183
16	maker-scaffold_20-snap-gene-50.3-mRNA-1	AT1G52820.1	(no symbol)	2-oxoglutarate (2OG) and Fe(II)-dependent oxygenase superfamily protein	34.47	293	3e-47	163
16	maker-scaffold_20-snap-gene-50.3-mRNA-1	AT1G80320.1	(no symbol)	2-oxoglutarate (2OG) and Fe(II)-dependent oxygenase superfamily protein	36.02	261	5e-47	162
16	maker-scaffold_20-snap-gene-50.3-mRNA-1	AT5G63600.2	FLS5, ATFLS5	flavonol synthase 5	26.81	138	2e-09	57.4
16	maker-scaffold_20-snap-gene-50.3-mRNA-1	AT5G63590.1	FLS3, ATFLS3	flavonol synthase 3	27.08	144	4e-07	50.8
17	genemark-scaffold_20-processed-gene-43.68-mRNA-1	AT1G53910.3	RAP2.12	related to AP2 12	38.38	383	5e-53	181
17	genemark-scaffold_20-processed-gene-43.68-mRNA-1	AT1G53910.2	RAP2.12	related to AP2 12	38.18	385	8e-53	180
17	genemark-scaffold_20-processed-gene-43.68-mRNA-1	AT1G53910.1	RAP2.12	related to AP2 12	38.18	385	8e-53	180
17	genemark-scaffold_20-processed-gene-43.68-mRNA-1	AT4G11140.1	CRF1	cytokinin response factor 1	72.41	58	1e-23	98.6
17	genemark-scaffold_20-processed-gene-43.68-mRNA-1	AT4G23750.2	CRF2, TMO3	cytokinin response factor 2	52.5	80	2e-21	93.2
18	maker-scaffold_20-augustus-gene-47.63-mRNA-1	AT3G16500.1	PAP1, IAA26	phytochrome-associated protein 1	64.74	173	5e-62	200
18	maker-scaffold_20-augustus-gene-47.63-mRNA-1	AT1G51950.1	IAA18	indole-3-acetic acid inducible 18	63.86	166	2e-59	193
18	maker-scaffold_20-augustus-gene-47.63-mRNA-1	AT5G25890.1	IAA28, IAR2	indole-3-acetic acid inducible 28	47.71	153	1e-36	131
18	maker-scaffold_20-augustus-gene-47.63-mRNA-1	AT2G33310.2	IAA13	auxin-induced protein 13	44.3	158	4e-32	121
18	maker-scaffold_20-augustus-gene-47.63-mRNA-1	AT4G23980.2	ARF9	auxin response factor 9	34.31	102	9e-13	68.2
19	genemark-scaffold_20-processed-gene-48.22-mRNA-1	AT1G59870.1	PEN3, PDR8, ATPDR8, ABCG36, ATABCG36	ABC-2 and Plant PDR ABC-type transporter family protein	71.55	1392	0.0	1955
19	genemark-scaffold_20-processed-gene-48.22-mRNA-1	AT1G15210.1	PDR7, ATPDR7	pleiotropic drug resistance 7	70.29	1407	0.0	1937
19	genemark-scaffold_20-processed-gene-48.22-mRNA-1	AT3G16340.1	ATPDR1, PDR1	pleiotropic drug resistance 1	72.12	1370	0.0	1919
19	genemark-scaffold_20-processed-gene-48.22-mRNA-1	AT5G60740.1	(no symbol)	ABC transporter family protein	36.89	244	1e-40	164
19	genemark-scaffold_20-processed-gene-48.22-mRNA-1	AT1G04120.2	MRP5	multidrug resistance-associated protein 5	27.5	200	8e-08	58.2
20	maker-scaffold_20-augustus-gene-11.4-mRNA-1	AT2G48120.1	PAC	pale cress protein (PAC)	64.33	314	6e-106	315
20	maker-scaffold_20-augustus-gene-11.4-mRNA-1	AT2G48120.2	PAC	pale cress protein (PAC)	62.74	314	2e-98	296

### Sheet: Method and sources
Item	Details
Input file scanned	UppThroatCoveredBySpots.raw.tsv
Rows scanned	15774
Unique query IDs grouped	371
Unique Arabidopsis loci represented	5706
Approach	Grouped all BLAST rows by query ID; consolidated redundant Arabidopsis isoforms/hits; ranked only interpretable candidates by biological relevance plus BLAST quality.
BLAST-quality logic	High-confidence calls required pathway/regulatory relevance plus reasonable length, identity, E-value/bitscore; short conserved-domain hits were downgraded even when biologically interesting.
Patterning logic	Only genes with plausible spatial feedback, epidermal patterning, hormone/light prepatterning, or activator-inhibitor relevance were flagged; ordinary biosynthetic enzymes were not labeled as Turing-pattern genes.
Absence caveat	Missing expected genes means absent from this BLAST output file, not absent from the genome or transcriptome.
Source: core anthocyanin genes / pathway framing	https://pmc.ncbi.nlm.nih.gov/articles/PMC8395717/
Source: PAP/MYB and MBW regulators	https://academic.oup.com/plcell/article/36/9/3654/7692851
Source: anthocyanin MYB regulators and late biosynthetic genes	https://www.frontiersin.org/journals/plant-science/articles/10.3389/fpls.2022.1008829/full
Source: TT19/GST transport/stabilization context	https://www.sciencedirect.com/science/article/pii/S1674205214601271
