## Supplemental File 2 for "Genetic architectures of floral pigment and patterning in hybrid monkeyflowers": trait_locations.txt

Trait	Location
ANS	SSCAFFOLD_17_8859479
ANS	SSCAFFOLD_17_8859422
ANS	SSCAFFOLD_17_8431132
ANS	SSCAFFOLD_17_8096284
ANS	SSCAFFOLD_17_8139590
ANS	SSCAFFOLD_17_8139401
ANS	SSCAFFOLD_17_8139452
ANS	SSCAFFOLD_17_7414624
ANS	SSCAFFOLD_17_2306100
ANS	SSCAFFOLD_17_2792993
ANS	SSCAFFOLD_17_3260539
ANS	SSCAFFOLD_17_3665257
ANS	SSCAFFOLD_17_3786857
ANS	SSCAFFOLD_17_4562834
ANS	SSCAFFOLD_17_4562989
ANS	SSCAFFOLD_17_4562921
ANS	SSCAFFOLD_17_5666215
BLUSH	SSCAFFOLD_17_2792993
BLUSH	SSCAFFOLD_17_3260539
BLUSH	SSCAFFOLD_17_3665257
BLUSH	SSCAFFOLD_17_3786857
BLUSH	SSCAFFOLD_17_4562834
BLUSH	SSCAFFOLD_17_4562989
BLUSH	SSCAFFOLD_17_4562921
BLUSH	SSCAFFOLD_17_5666215
BLUSH	SSCAFFOLD_16_4478907
BLUSH	SSCAFFOLD_16_5032446
Globular	SSCAFFOLD_16_2018765
Globular	SSCAFFOLD_16_2097657
Globular	SSCAFFOLD_16_3057679
Carotenoid	SSCAFFOLD_1_21492598
Carotenoid	SSCAFFOLD_1_21423367
Carotenoid	SSCAFFOLD_1_20956114
Carotenoid	SSCAFFOLD_1_20030125
Carotenoid	SSCAFFOLD_7_7038129
Carotenoid	SSCAFFOLD_7_5706645
Carotenoid	SSCAFFOLD_7_3929670
Carotenoid	SSCAFFOLD_7_3856767
Carotenoid	SSCAFFOLD_7_3556540
Up_quadI	SSCAFFOLD_17_12604707
Up_quadI	SSCAFFOLD_17_12798680
Up_quadI	SSCAFFOLD_17_13748214
Up_realedge	SSCAFFOLD_7_5706645
Up_quadII	SSCAFFOLD_20_701047
Up_quadII	SSCAFFOLD_20_1201058
Up_quadII	SSCAFFOLD_20_1355266
Up_quadII	SSCAFFOLD_20_2601133
Up_quadII	SSCAFFOLD_20_3280633
Up_quadII	SSCAFFOLD_20_3227873
Up_quadII	SSCAFFOLD_20_3234458
Up_quadII	SSCAFFOLD_20_3417175
Up_quadII	SSCAFFOLD_20_3457856
Up_quadII	SSCAFFOLD_20_3515918
Up_quadII	SSCAFFOLD_20_4183191
Up_quadII	SSCAFFOLD_20_4382694
UppThroatCoveredBySpots	SSCAFFOLD_20_1201058
UppThroatCoveredBySpots	SSCAFFOLD_20_1355266
UppThroatCoveredBySpots	SSCAFFOLD_20_2601133
UppThroatCoveredBySpots	SSCAFFOLD_20_3280633
UppThroatCoveredBySpots	SSCAFFOLD_20_3227873
UppThroatCoveredBySpots	SSCAFFOLD_20_3234458
UppThroatCoveredBySpots	SSCAFFOLD_20_3417175
UppThroatCoveredBySpots	SSCAFFOLD_20_3457856
UppThroatCoveredBySpots	SSCAFFOLD_20_3515918
UppThroatCoveredBySpots	SSCAFFOLD_20_4183191
UppThroatCoveredBySpots	SSCAFFOLD_20_4382694
UppThroatCoveredBySpots	SSCAFFOLD_20_4824461
UppThroatCoveredBySpots	SSCAFFOLD_20_5100522
UppThroatCoveredBySpots	SSCAFFOLD_20_5487181
LowerPropSpotsCenter	SSCAFFOLD_16_7172681
LowerPropSpotsCenter	SSCAFFOLD_16_7654347
LowerPropSpotsCenter	SSCAFFOLD_16_280326
LowerPropSpotsCenter	SSCAFFOLD_16_717928
LowerPropSpotsCenter	SSCAFFOLD_16_717658
LowerPropSpotsCenter	SSCAFFOLD_16_2018765
LowerPropSpotsCenter	SSCAFFOLD_16_2097657
LowerPropSpotsCenter	SSCAFFOLD_16_3057679
LowerPropSpotsCenter	SSCAFFOLD_16_4478907
LowerPropSpotsCenter	SSCAFFOLD_16_5032446
